# Interspecies regulatory landscapes and elements revealed by novel joint systematic integration of human and mouse blood cell epigenomes

**DOI:** 10.1101/2023.04.02.535219

**Authors:** Guanjue Xiang, Xi He, Belinda M. Giardine, Kathryn J. Isaac, Dylan J. Taylor, Rajiv C. McCoy, Camden Jansen, Cheryl A. Keller, Alexander Q. Wixom, April Cockburn, Amber Miller, Qian Qi, Yanghua He, Yichao Li, Jens Lichtenberg, Elisabeth F. Heuston, Stacie M. Anderson, Jing Luan, Marit W. Vermunt, Feng Yue, Michael E.G. Sauria, Michael C. Schatz, James Taylor, Berthold Göttgens, Jim R. Hughes, Douglas R. Higgs, Mitchell J. Weiss, Yong Cheng, Gerd A. Blobel, David M. Bodine, Yu Zhang, Qunhua Li, Shaun Mahony, Ross C. Hardison

## Abstract

Knowledge of locations and activities of *cis*-regulatory elements (CREs) is needed to decipher basic mechanisms of gene regulation and to understand the impact of genetic variants on complex traits. Previous studies identified candidate CREs (cCREs) using epigenetic features in one species, making comparisons difficult between species. In contrast, we conducted an interspecies study defining epigenetic states and identifying cCREs in blood cell types to generate regulatory maps that are comparable between species, using integrative modeling of eight epigenetic features jointly in human and mouse in our **<u>V</u>**al**i**dated **<u>S</u>**ystematic **I**ntegrati**<u>on</u>** (VISION) Project. The resulting catalogs of cCREs are useful resources for further studies of gene regulation in blood cells, indicated by high overlap with known functional elements and strong enrichment for human genetic variants associated with blood cell phenotypes. The contribution of each epigenetic state in cCREs to gene regulation, inferred from a multivariate regression, was used to estimate epigenetic state Regulatory Potential (esRP) scores for each cCRE in each cell type, which were used to categorize dynamic changes in cCREs. Groups of cCREs displaying similar patterns of regulatory activity in human and mouse cell types, obtained by joint clustering on esRP scores, harbored distinctive transcription factor binding motifs that were similar between species. An interspecies comparison of cCREs revealed both conserved and species-specific patterns of epigenetic evolution. Finally, we showed that comparisons of the epigenetic landscape between species can reveal elements with similar roles in regulation, even in the absence of genomic sequence alignment.
