## Supplemental Table S1 for "Interspecies regulatory landscapes and elements revealed by novel joint systematic integration of human and mouse blood cell epigenomes"

### Sheet: Table Legend
Supplemental Table S1. Datasets used as input for integrative modeling of chromatin states via IDEAS in blood cells from human and mouse in the VISION project.
Three types of datasets are listed on three separate sheets in this Excel Workbook. The epigenetics data include genome wide chromatin accessibility data (predominantly ATAC-seq and some DNase-seq) and ChIP-seq data on occupancy by CTCF and on histone modifications in the chromatin. These epigenetic datasets are listed on separate sheets for human and for mouse. The RNA-seq datasets for human blo…
Abbreviations for the major sources of human cell data are BP for the Blueprint project (Martens and Stunnenberg 2013; Stunnenberg et al. 2016), CMB for the paper from Corces et al. (2016), and SJCRH for St. Jude Children’s Research Hospital (SJCRH, Cheng et al. 2021; Qi et al. 2021). For both human and mouse cell data, additional information on the sources of the data can be obtained from the me…
Abbreviations for blood cells and lines are: HSC = hematopoietic stem cell, MPP = multipotent progenitor cell, LMPP = lymphoid-myeloid primed progenitor cell, CMP = common myeloid progenitor cell, MEP = megakaryocyte-erythrocyte progenitor cell, K562 = a human cancer cell line with some features of early megakaryocytic and erythroid cells, HUDEP = immortalized human umbilical cord blood-derived e…

### Sheet: Epigenetics human
LabSource	TissueSource	CellTypeName	Description	Donor_id	DonorSex	Other ID	Type
CMB	blood	B	B cell	donor_4983	Male	SRR2920513	ATAC
YC		B				GSM5024548	CTCF
BP	venous blood	B	naive B cell	B15_50	Female	S0159LH1.ERX1007481.H3K27ac.bwa.GRCh38.20151029.bw	H3K27ac
BP	venous blood	B	naive B cell	B15_50	Female	S0159LH1.ERX1007483.H3K27me3.bwa.GRCh38.20151029.bw	H3K27me3
BP	venous blood	B	naive B cell	B15_50	Female	S0159LH1.ERX1007482.H3K36me3.bwa.GRCh38.20151029.bw	H3K36me3
BP	venous blood	B	naive B cell	B15_50	Female	S0159LH1.ERX1007461.H3K4me1.bwa.GRCh38.20151029.bw	H3K4me1
BP	venous blood	B	naive B cell	B15_50	Female	S0159LH1.ERX1122444.H3K4me3.bwa.GRCh38.20151029.bw	H3K4me3
BP	venous blood	B	naive B cell	B15_50	Female	S0159LH1.ERX1007462.H3K9me3.bwa.GRCh38.20151029.bw	H3K9me3
CMB	blood	B	B cell	donor_5483	Male	SRR2920517	ATAC
YC		B				GSM5024547	CTCF
BP	venous blood	B	naive B cell	NC14_42	Male	S00X9SH1.ERX712778.H3K27ac.bwa.GRCh38.20150529.bw	H3K27ac
BP	venous blood	B	naive B cell	NC14_42	Male	S00X9SH1.ERX712739.H3K27me3.bwa.GRCh38.20150529.bw	H3K27me3
BP	venous blood	B	naive B cell	NC14_42	Male	S00X9SH1.ERX712740.H3K36me3.bwa.GRCh38.20150529.bw	H3K36me3
BP	venous blood	B	naive B cell	NC14_42	Male	S00X9SH1.ERX712741.H3K4me1.bwa.GRCh38.20150529.bw	H3K4me1
BP	venous blood	B	naive B cell	NC14_42	Male	S00X9SH1.ERX712777.H3K4me3.bwa.GRCh38.20150529.bw	H3K4me3
BP	venous blood	B	naive B cell	NC14_42	Male	S00X9SH1.ERX712779.H3K9me3.bwa.GRCh38.20150529.bw	H3K9me3
YC	blood	CD34_E	CD34+ HSPCs differentiated ex vivo into erythroblasts			GSM3762824	ATAC
YC	blood	CD34_E	CD34+ HSPCs differentiated ex vivo into erythroblasts			GSM3762804	CTCF
YC	blood	CD34_E	CD34+ HSPCs differentiated ex vivo into erythroblasts			GSM3762805	H3K27ac
YC	blood	CD34_E	CD34+ HSPCs differentiated ex vivo into erythroblasts			GSM3762807	H3K27me3
YC	blood	CD34_E	CD34+ HSPCs differentiated ex vivo into erythroblasts			GSM7152446	H3K36me3
YC	blood	CD34_E	CD34+ HSPCs differentiated ex vivo into erythroblasts			GSM7152447	H3K4me1
YC	blood	CD34_E	CD34+ HSPCs differentiated ex vivo into erythroblasts			GSM7152448	H3K4me3
YC	blood	CD34_E	CD34+ HSPCs differentiated ex vivo into erythroblasts			GSM7152449	H3K9me3
YC	blood	CD34_E	CD34+ HSPCs differentiated ex vivo into erythroblasts			GSM3762823	ATAC
YC	blood	CD34_E	CD34+ HSPCs differentiated ex vivo into erythroblasts			GSM3762803	CTCF
YC	blood	CD34_E	CD34+ HSPCs differentiated ex vivo into erythroblasts			GSM3762806	H3K27ac
YC	blood	CD34_E	CD34+ HSPCs differentiated ex vivo into erythroblasts			GSM3762808	H3K27me3
YC	blood	CD34_E	CD34+ HSPCs differentiated ex vivo into erythroblasts			GSM7152450	H3K36me3
YC	blood	CD34_E	CD34+ HSPCs differentiated ex vivo into erythroblasts			GSM7152451	H3K4me1
YC	blood	CD34_E	CD34+ HSPCs differentiated ex vivo into erythroblasts			GSM7152452	H3K4me3
YC	blood	CD34_E	CD34+ HSPCs differentiated ex vivo into erythroblasts			GSM7152453	H3K9me3
CMB	blood	CLP	common lymphoid progenitor	donor_2596	Female	SRR2920498	ATAC
CMB	blood	CLP	common lymphoid progenitor	donor_5483	Male	SRR2920522	ATAC
CMB	blood	CMP	common myeloid progenitor cell	donor_2596	Female	SRR2920500	ATAC
CMB	blood	CMP	common myeloid progenitor cell	donor_7256	Male	SRR2920536	ATAC
BP	venous blood	EOS	mature eosinophil	S006XE	Male	S006XEH2.ERX547942.H3K27ac.bwa.GRCh38.20150528.bw	H3K27ac
BP	venous blood	EOS	mature eosinophil	S006XE	Male	S006XEH2.ERX337075.H3K27me3.bwa.GRCh38.20150528.bw	H3K27me3
BP	venous blood	EOS	mature eosinophil	S006XE	Male	S006XEH2.ERX337072.H3K36me3.bwa.GRCh38.20150528.bw	H3K36me3
BP	venous blood	EOS	mature eosinophil	S006XE	Male	S006XEH2.ERX337074.H3K4me1.bwa.GRCh38.20150528.bw	H3K4me1
BP	venous blood	EOS	mature eosinophil	S006XE	Male	S006XEH2.ERX406967.H3K4me3.bwa.GRCh38.20150528.bw	H3K4me3
BP	venous blood	EOS	mature eosinophil	S006XE	Male	S006XEH2.ERX406968.H3K9me3.bwa.GRCh38.20150528.bw	H3K9me3
BP	venous blood	EOS	mature eosinophil	S00BKK	Female	S00BKKH1.ERX406931.H3K27ac.bwa.GRCh38.20150528.bw	H3K27ac
BP	venous blood	EOS	mature eosinophil	S00BKK	Female	S00BKKH1.ERX406921.H3K27me3.bwa.GRCh38.20150528.bw	H3K27me3
BP	venous blood	EOS	mature eosinophil	S00BKK	Female	S00BKKH1.ERX406913.H3K36me3.bwa.GRCh38.20150528.bw	H3K36me3
BP	venous blood	EOS	mature eosinophil	S00BKK	Female	S00BKKH1.ERX406920.H3K4me1.bwa.GRCh38.20150528.bw	H3K4me1
BP	venous blood	EOS	mature eosinophil	S00BKK	Female	S00BKKH1.ERX406960.H3K4me3.bwa.GRCh38.20150528.bw	H3K4me3
BP	venous blood	EOS	mature eosinophil	S00BKK	Female	S00BKKH1.ERX406922.H3K9me3.bwa.GRCh38.20150528.bw	H3K9me3
CMB	blood	ERY	erythroblasts	donor_2596	Female	SRR2920502	ATAC
BP	cord blood	ERY	erythroblast	S002R5	Male	S002R5H1.ERX406952.H3K27ac.bwa.GRCh38.20150528.bw	H3K27ac
BP	cord blood	ERY	erythroblast	S002R5	Male	S002R5H1.ERX300727.H3K27me3.bwa.GRCh38.20150528.bw	H3K27me3
BP	cord blood	ERY	erythroblast	S002R5	Male	S002R5H1.ERX300712.H3K36me3.bwa.GRCh38.20150528.bw	H3K36me3
BP	cord blood	ERY	erythroblast	S002R5	Male	S002R5H1.ERX300713.H3K4me1.bwa.GRCh38.20150528.bw	H3K4me1
BP	cord blood	ERY	erythroblast	S002R5	Male	S002R5H1.ERX300721.H3K4me3.bwa.GRCh38.20150528.bw	H3K4me3
BP	cord blood	ERY	erythroblast	S002R5	Male	S002R5H1.ERX300679.H3K9me3.bwa.GRCh38.20150528.bw	H3K9me3
CMB	blood	ERY	erythroblasts	donor_5483	Male	SRR2920524	ATAC
BP	cord blood	ERY	erythroblast	S002S3	Female	S002S3H1.ERX406951.H3K27ac.bwa.GRCh38.20150528.bw	H3K27ac
BP	cord blood	ERY	erythroblast	S002S3	Female	S002S3H1.ERX300711.H3K27me3.bwa.GRCh38.20150528.bw	H3K27me3
BP	cord blood	ERY	erythroblast	S002S3	Female	S002S3H1.ERX300709.H3K36me3.bwa.GRCh38.20150528.bw	H3K36me3
BP	cord blood	ERY	erythroblast	S002S3	Female	S002S3H1.ERX300710.H3K4me1.bwa.GRCh38.20150528.bw	H3K4me1
BP	cord blood	ERY	erythroblast	S002S3	Female	S002S3H1.ERX300734.H3K4me3.bwa.GRCh38.20150528.bw	H3K4me3
BP	cord blood	ERY	erythroblast	S002S3	Female	S002S3H1.ERX300719.H3K9me3.bwa.GRCh38.20150528.bw	H3K9me3
CMB	blood	GMP	granulocyte monocyte progenitor cell	donor_2596	Female	SRR2920505	ATAC
CMB	blood	GMP	granulocyte monocyte progenitor cell	donor_7256	Male	SRR2920538	ATAC
CMB	blood	HSC	hematopoietic stem cell	donor_2596	Female	SRR2920506	ATAC
CMB	blood	HSC	hematopoietic stem cell	donor_7256	Male	SRR2920531	ATAC
YC	cell line	HUDEP1	erythroid progenitor cell line, expresses gamma-globin upon induced differentiation			GSM4761264	ATAC
YC	cell line	HUDEP1	erythroid progenitor cell line, expresses gamma-globin upon induced differentiation			GSM7152454	CTCF
YC	cell line	HUDEP1	erythroid progenitor cell line, expresses gamma-globin upon induced differentiation			GSM7152455	H3K27ac
YC	cell line	HUDEP1	erythroid progenitor cell line, expresses gamma-globin upon induced differentiation			GSM7152456	H3K27me3
YC	cell line	HUDEP1	erythroid progenitor cell line, expresses gamma-globin upon induced differentiation			GSM7152457	H3K36me3
YC	cell line	HUDEP1	erythroid progenitor cell line, expresses gamma-globin upon induced differentiation			GSM7152458	H3K4me1
YC	cell line	HUDEP1	erythroid progenitor cell line, expresses gamma-globin upon induced differentiation			GSM7152459	H3K4me3
YC	cell line	HUDEP1	erythroid progenitor cell line, expresses gamma-globin upon induced differentiation			GSM7152460	H3K9me3
YC	cell line	HUDEP1	erythroid progenitor cell line, expresses gamma-globin upon induced differentiation			GSM4761265	ATAC
YC	cell line	HUDEP1	erythroid progenitor cell line, expresses gamma-globin upon induced differentiation			GSM7152461	CTCF
YC	cell line	HUDEP1	erythroid progenitor cell line, expresses gamma-globin upon induced differentiation			GSM7152462	H3K27ac
YC	cell line	HUDEP1	erythroid progenitor cell line, expresses gamma-globin upon induced differentiation			GSM7152463	H3K27me3
YC	cell line	HUDEP1	erythroid progenitor cell line, expresses gamma-globin upon induced differentiation			GSM7152464	H3K36me3
YC	cell line	HUDEP1	erythroid progenitor cell line, expresses gamma-globin upon induced differentiation			GSM7152465	H3K4me1
YC	cell line	HUDEP1	erythroid progenitor cell line, expresses gamma-globin upon induced differentiation			GSM7152466	H3K4me3
YC	cell line	HUDEP1	erythroid progenitor cell line, expresses gamma-globin upon induced differentiation			GSM7152467	H3K9me3
YC	cell line	HUDEP2	erythroid progenitor cell line, expresses beta-globin upon induced differentiation			GSM4761267	ATAC
YC	cell line	HUDEP2	erythroid progenitor cell line, expresses beta-globin upon induced differentiation			GSM3762814	CTCF
YC	cell line	HUDEP2	erythroid progenitor cell line, expresses beta-globin upon induced differentiation			GSM4761254	H3K27ac
YC	cell line	HUDEP2	erythroid progenitor cell line, expresses beta-globin upon induced differentiation			GSM4761252	H3K27me3
YC	cell line	HUDEP2	erythroid progenitor cell line, expresses beta-globin upon induced differentiation			GSM4761256	H3K36me3
YC	cell line	HUDEP2	erythroid progenitor cell line, expresses beta-globin upon induced differentiation			GSM4761244	H3K4me1
YC	cell line	HUDEP2	erythroid progenitor cell line, expresses beta-globin upon induced differentiation			GSM4761246	H3K4me3
YC	cell line	HUDEP2	erythroid progenitor cell line, expresses beta-globin upon induced differentiation			GSM4761248	H3K9me3
YC	cell line	HUDEP2	erythroid progenitor cell line, expresses beta-globin upon induced differentiation			GSM4761268	ATAC
YC	cell line	HUDEP2	erythroid progenitor cell line, expresses beta-globin upon induced differentiation			GSM7152469	CTCF
YC	cell line	HUDEP2	erythroid progenitor cell line, expresses beta-globin upon induced differentiation			GSM4761255	H3K27ac
YC	cell line	HUDEP2	erythroid progenitor cell line, expresses beta-globin upon induced differentiation			GSM4761253	H3K27me3
YC	cell line	HUDEP2	erythroid progenitor cell line, expresses beta-globin upon induced differentiation			GSM4761257	H3K36me3
YC	cell line	HUDEP2	erythroid progenitor cell line, expresses beta-globin upon induced differentiation			GSM4761245	H3K4me1
YC	cell line	HUDEP2	erythroid progenitor cell line, expresses beta-globin upon induced differentiation			GSM4761247	H3K4me3
YC	cell line	HUDEP2	erythroid progenitor cell line, expresses beta-globin upon induced differentiation			GSM4761249	H3K9me3
ENCODE	cell line	K562	Erythroleukemic cell line from CML patient, has ERY and MEG properties			ENCSR868FGK	ATAC
ENCODE	cell line	K562	Erythroleukemic cell line from CML patient, has ERY and MEG properties			ENCFF000YLW	CTCF
ENCODE	cell line	K562	Erythroleukemic cell line from CML patient, has ERY and MEG properties			ENCFF000BXG	H3K27ac
ENCODE	cell line	K562	Erythroleukemic cell line from CML patient, has ERY and MEG properties			ENCFF000BXN	H3K27me3
ENCODE	cell line	K562	Erythroleukemic cell line from CML patient, has ERY and MEG properties			ENCFF000BXX	H3K4me1
ENCODE	cell line	K562	Erythroleukemic cell line from CML patient, has ERY and MEG properties			ENCSR868FGK	H3K4me3
ENCODE	cell line	K562	Erythroleukemic cell line from CML patient, has ERY and MEG properties			ENCFF001QWW	H3K9me3
ENCODE	cell line	K562	Erythroleukemic cell line from CML patient, has ERY and MEG properties			ENCSR868FGK	ATAC
ENCODE	cell line	K562	Erythroleukemic cell line from CML patient, has ERY and MEG properties			ENCFF000YLY	CTCF
ENCODE	cell line	K562	Erythroleukemic cell line from CML patient, has ERY and MEG properties			ENCFF000BXH	H3K27ac
ENCODE	cell line	K562	Erythroleukemic cell line from CML patient, has ERY and MEG properties			ENCFF000BXP	H3K27me3
ENCODE	cell line	K562	Erythroleukemic cell line from CML patient, has ERY and MEG properties			ENCFF000BYG	H3K4me1
ENCODE	cell line	K562	Erythroleukemic cell line from CML patient, has ERY and MEG properties			ENCFF000BYJ	H3K4me3
ENCODE	cell line	K562	Erythroleukemic cell line from CML patient, has ERY and MEG properties			ENCFF001QWX	H3K9me3
CMB	blood	LMPP	lymphoid-primed multipotent progenitor cell	donor_4983	Male	SRR2920468	ATAC
CMB	blood	LMPP	lymphoid-primed multipotent progenitor cell	donor_6792	Male	SRR2920480	ATAC
CMB	blood	MEP	megakaryocyte-erythroid progenitor cell	donor_2596	Female	SRR2920508	ATAC
CMB	blood	MEP	megakaryocyte-erythroid progenitor cell	donor_4983	Male	SRR2920473	ATAC
BP	cord blood	MK	CD34-negative, CD41-positive, CD42-positive megakaryocyte cell	S004BT	Female	S004BT43.ERX947563.Dnase.bwa.GRCh38.20151104.bw	ATAC
BP	cord blood	MK	CD34-negative, CD41-positive, CD42-positive megakaryocyte cell	S004BT	Female	S004BTH2.ERX406971.H3K27ac.bwa.GRCh38.20150528.bw	H3K27ac
BP	cord blood	MK	CD34-negative, CD41-positive, CD42-positive megakaryocyte cell	S004BT	Female	S004BTH2.ERX300692.H3K27me3.bwa.GRCh38.20150528.bw	H3K27me3
BP	cord blood	MK	CD34-negative, CD41-positive, CD42-positive megakaryocyte cell	S004BT	Female	S004BTH2.ERX300687.H3K36me3.bwa.GRCh38.20150528.bw	H3K36me3
BP	cord blood	MK	CD34-negative, CD41-positive, CD42-positive megakaryocyte cell	S004BT	Female	S004BTH2.ERX300737.H3K4me1.bwa.GRCh38.20150528.bw	H3K4me1
BP	cord blood	MK	CD34-negative, CD41-positive, CD42-positive megakaryocyte cell	S004BT	Female	S004BTH2.ERX300685.H3K4me3.bwa.GRCh38.20150528.bw	H3K4me3
BP	cord blood	MK	CD34-negative, CD41-positive, CD42-positive megakaryocyte cell	S004BT	Female	S004BTH2.ERX1122457.H3K9me3.bwa.GRCh38.20151029.bw	H3K9me3
BP	cord blood	MK	CD34-negative, CD41-positive, CD42-positive megakaryocyte cell	S00VHK	Male	S00VHKH1.ERX682374.H3K27ac.bwa.GRCh38.20150528.bw	H3K27ac
BP	cord blood	MK	CD34-negative, CD41-positive, CD42-positive megakaryocyte cell	S00VHK	Male	S00VHKH1.ERX682376.H3K27me3.bwa.GRCh38.20150529.bw	H3K27me3
BP	cord blood	MK	CD34-negative, CD41-positive, CD42-positive megakaryocyte cell	S00VHK	Male	S00VHKH1.ERX682373.H3K36me3.bwa.GRCh38.20150528.bw	H3K36me3
BP	cord blood	MK	CD34-negative, CD41-positive, CD42-positive megakaryocyte cell	S00VHK	Male	S00VHKH1.ERX682375.H3K4me1.bwa.GRCh38.20150528.bw	H3K4me1
BP	cord blood	MK	CD34-negative, CD41-positive, CD42-positive megakaryocyte cell	S00VHK	Male	S00VHKH1.ERX682372.H3K4me3.bwa.GRCh38.20150528.bw	H3K4me3
BP	cord blood	MK	CD34-negative, CD41-positive, CD42-positive megakaryocyte cell	S00VHK	Male	S00VHKH1.ERX682377.H3K9me3.bwa.GRCh38.20150528.bw	H3K9me3
BP	venous blood	MONc	CD14-positive, CD16-negative classical monocyte	C0011l	Female	C0011I43.ERX197155.Dnase.bwa.GRCh38.20151104.bw	ATAC
BP	venous blood	MONc	CD14-positive, CD16-negative classical monocyte	C0011l	Female	C0011IH1.ERX197160.H3K27ac.bwa.GRCh38.20150528.bw	H3K27ac
BP	venous blood	MONc	CD14-positive, CD16-negative classical monocyte	C0011l	Female	C0011IH1.ERX197179.H3K27me3.bwa.GRCh38.20150528.bw	H3K27me3
BP	venous blood	MONc	CD14-positive, CD16-negative classical monocyte	C0011l	Female	C0011IH1.ERX197177.H3K4me1.bwa.GRCh38.20150528.bw	H3K4me1
BP	venous blood	MONc	CD14-positive, CD16-negative classical monocyte	C0011l	Female	C0011IH1.ERX197165.H3K4me3.bwa.GRCh38.20150529.bw	H3K4me3
BP	venous blood	MONc	CD14-positive, CD16-negative classical monocyte	C0011l	Female	C0011IH1.ERX197178.H3K9me3.bwa.GRCh38.20150528.bw	H3K9me3
BP	venous blood	MONc	CD14-positive, CD16-negative classical monocyte	C001UY	Male	C001UY46.ERX197158.Dnase.bwa.GRCh38.20150601.bw	ATAC
BP	venous blood	MONc	CD14-positive, CD16-negative classical monocyte	C001UY	Male	C001UYH2.ERX197162.H3K27ac.bwa.GRCh38.20150528.bw	H3K27ac
BP	venous blood	MONc	CD14-positive, CD16-negative classical monocyte	C001UY	Male	C001UYH2.ERX197204.H3K27me3.bwa.GRCh38.20150528.bw	H3K27me3
BP	venous blood	MONc	CD14-positive, CD16-negative classical monocyte	C001UY	Male	C001UYH2.ERX197181.H3K4me1.bwa.GRCh38.20150529.bw	H3K4me1
BP	venous blood	MONc	CD14-positive, CD16-negative classical monocyte	C001UY	Male	C001UYH2.ERX197168.H3K4me3.bwa.GRCh38.20150528.bw	H3K4me3
BP	venous blood	MONc	CD14-positive, CD16-negative classical monocyte	C001UY	Male	C001UYH2.ERX197205.H3K9me3.bwa.GRCh38.20150529.bw	H3K9me3
CMB	blood	MON	CD14-positive monocyte	donor_4983	Male	SRR2920475 and SRR2920476	ATAC
BP	venous blood	MONp	monocyte - None	Primary_monocytes_Donor_C	Male	S01BM8H1.ERX1484937.H3K27ac.bwa.GRCh38.20160527.bw	H3K27ac
BP	venous blood	MONp	monocyte - None	Primary_monocytes_Donor_C	Male	S01BM8H1.ERX1484938.H3K36me3.bwa.GRCh38.20160527.bw	H3K36me3
BP	venous blood	MONp	monocyte - None	Primary_monocytes_Donor_C	Male	S01BM8H1.ERX1484935.H3K4me1.bwa.GRCh38.20160527.bw	H3K4me1
BP	venous blood	MONp	monocyte - None	Primary_monocytes_Donor_C	Male	S01BM8H1.ERX1484934.H3K4me3.bwa.GRCh38.20160527.bw	H3K4me3
BP	venous blood	MONp	monocyte - None	Primary_monocytes_Donor_C	Male	S01BM8H1.ERX1484936.H3K9me3.bwa.GRCh38.20160527.bw	H3K9me3
CMB	blood	MON	CD14-positive monocyte	donor_6792	Male	SRR2920487	ATAC
BP	venous blood	MONp	monocyte - None	Primary_monocytes_Donor_F	Female	S01JGPH1.ERX1484940.H3K27ac.bwa.GRCh38.20160527.bw	H3K27ac
BP	venous blood	MONp	monocyte - None	Primary_monocytes_Donor_F	Female	S01JGPH1.ERX1484952.H3K27me3.bwa.GRCh38.20160527.bw	H3K27me3
BP	venous blood	MONp	monocyte - None	Primary_monocytes_Donor_F	Female	S01JGPH1.ERX1484951.H3K36me3.bwa.GRCh38.20160527.bw	H3K36me3
BP	venous blood	MONp	monocyte - None	Primary_monocytes_Donor_F	Female	S01JGPH1.ERX1484942.H3K4me1.bwa.GRCh38.20160527.bw	H3K4me1
BP	venous blood	MONp	monocyte - None	Primary_monocytes_Donor_F	Female	S01JGPH1.ERX1484941.H3K4me3.bwa.GRCh38.20160527.bw	H3K4me3
BP	venous blood	MONp	monocyte - None	Primary_monocytes_Donor_F	Female	S01JGPH1.ERX1484948.H3K9me3.bwa.GRCh38.20160527.bw	H3K9me3
CMB	blood	MPP	hematopoietic multipotent progenitor cell	donor_4983	Male	SRR2920467	ATAC
CMB	blood	MPP	hematopoietic multipotent progenitor cell	donor_2596	Female	SRR2920509	ATAC
Ramirez RN, Mortazavi A		NEU				GSM2083803	ATAC
BP	venous blood	NEU	mature neutrophil	C0011I	Female	C0011IH2.ERX149097.H3K27ac.bwa.GRCh38.20150528.bw	H3K27ac
BP	venous blood	NEU	mature neutrophil	C0011I	Female	C0011IH2.ERX149111.H3K27me3.bwa.GRCh38.20150528.bw	H3K27me3
BP	venous blood	NEU	mature neutrophil	C0011I	Female	C0011IH2.ERX149101.H3K36me3.bwa.GRCh38.20150528.bw	H3K36me3
BP	venous blood	NEU	mature neutrophil	C0011I	Female	C0011IH2.ERX149112.H3K4me1.bwa.GRCh38.20150528.bw	H3K4me1
BP	venous blood	NEU	mature neutrophil	C0011I	Female	C0011IH2.ERX149100.H3K4me3.bwa.GRCh38.20150528.bw	H3K4me3
BP	venous blood	NEU	mature neutrophil	C0011I	Female	C0011IH2.ERX149110.H3K9me3.bwa.GRCh38.20150529.bw	H3K9me3
Ramirez RN, Mortazavi A		NEU				GSM2083804	ATAC
BP	venous blood	NEU	mature neutrophil	C001UY	Male	C001UYH1.ERX300743.H3K27ac.bwa.GRCh38.20150528.bw	H3K27ac
BP	venous blood	NEU	mature neutrophil	C001UY	Male	C001UYH1.ERX197194.H3K27me3.bwa.GRCh38.20150528.bw	H3K27me3
BP	venous blood	NEU	mature neutrophil	C001UY	Male	C001UYH1.ERX223444.H3K36me3.bwa.GRCh38.20150528.bw	H3K36me3
BP	venous blood	NEU	mature neutrophil	C001UY	Male	C001UYH1.ERX197193.H3K4me1.bwa.GRCh38.20150528.bw	H3K4me1
BP	venous blood	NEU	mature neutrophil	C001UY	Male	C001UYH1.ERX197197.H3K4me3.bwa.GRCh38.20150528.bw	H3K4me3
BP	venous blood	NEU	mature neutrophil	C001UY	Male	C001UYH1.ERX197195.H3K9me3.bwa.GRCh38.20150529.bw	H3K9me3
CMB	blood	NK	natural killer cell	donor_2596	Female	SRR2920511	ATAC
BP	cord blood	NK	cytotoxic CD56-dim natural killer cell	S005YG	Male	S005YGH1.ERX406953.H3K27ac.bwa.GRCh38.20150528.bw	H3K27ac
BP	cord blood	NK	cytotoxic CD56-dim natural killer cell	S005YG	Male	S005YGH1.ERX550671.H3K27me3.bwa.GRCh38.20150528.bw	H3K27me3
BP	cord blood	NK	cytotoxic CD56-dim natural killer cell	S005YG	Male	S005YGH1.ERX406964.H3K36me3.bwa.GRCh38.20150528.bw	H3K36me3
BP	cord blood	NK	cytotoxic CD56-dim natural killer cell	S005YG	Male	S005YGH1.ERX406965.H3K4me1.bwa.GRCh38.20150528.bw	H3K4me1
BP	cord blood	NK	cytotoxic CD56-dim natural killer cell	S005YG	Male	S005YGH1.ERX337026.H3K4me3.bwa.GRCh38.20150528.bw	H3K4me3
BP	cord blood	NK	cytotoxic CD56-dim natural killer cell	S005YG	Male	S005YGH1.ERX406903.H3K9me3.bwa.GRCh38.20150528.bw	H3K9me3
CMB	blood	NK	natural killer cell	donor_5483	Male	SRR2920526	ATAC
BP	cord blood	NK	cytotoxic CD56-dim natural killer cell	S01E4WH0	Female	S01E4WH0.ERX1122518.H3K27ac.bwa.GRCh38.20151029.bw	H3K27ac
BP	cord blood	NK	cytotoxic CD56-dim natural killer cell	S01E4WH0	Female	S01E4WH0.ERX1122520.H3K27me3.bwa.GRCh38.20151029.bw	H3K27me3
BP	cord blood	NK	cytotoxic CD56-dim natural killer cell	S01E4WH0	Female	S01E4WH0.ERX1122537.H3K36me3.bwa.GRCh38.20151029.bw	H3K36me3
BP	cord blood	NK	cytotoxic CD56-dim natural killer cell	S01E4WH0	Female	S01E4WH0.ERX1122519.H3K4me1.bwa.GRCh38.20151029.bw	H3K4me1
BP	cord blood	NK	cytotoxic CD56-dim natural killer cell	S01E4WH0	Female	S01E4WH0.ERX1122517.H3K4me3.bwa.GRCh38.20151029.bw	H3K4me3
BP	cord blood	NK	cytotoxic CD56-dim natural killer cell	S01E4WH0	Female	S01E4WH0.ERX1122521.H3K9me3.bwa.GRCh38.20151029.bw	H3K9me3
CMB	blood	T_CD4	CD4-positive T cell	donor_2596	Female	SRR2920496	ATAC
YC		T_CD4				GSM5024544	CTCF
BP	venous blood	T_CD4	CD4-positive, alpha-beta T cell	S008H1	Male	S008H1H1.ERX547940.H3K27ac.bwa.GRCh38.20150528.bw	H3K27ac
BP	venous blood	T_CD4	CD4-positive, alpha-beta T cell	S008H1	Male	S008H1H1.ERX337053.H3K27me3.bwa.GRCh38.20150528.bw	H3K27me3
BP	venous blood	T_CD4	CD4-positive, alpha-beta T cell	S008H1	Male	S008H1H1.ERX337051.H3K36me3.bwa.GRCh38.20150528.bw	H3K36me3
BP	venous blood	T_CD4	CD4-positive, alpha-beta T cell	S008H1	Male	S008H1H1.ERX337052.H3K4me1.bwa.GRCh38.20150528.bw	H3K4me1
BP	venous blood	T_CD4	CD4-positive, alpha-beta T cell	S008H1	Male	S008H1H1.ERX547958.H3K4me3.bwa.GRCh38.20150528.bw	H3K4me3
BP	venous blood	T_CD4	CD4-positive, alpha-beta T cell	S008H1	Male	S008H1H1.ERX337054.H3K9me3.bwa.GRCh38.20150528.bw	H3K9me3
CMB	blood	T_CD4	CD4-positive T cell	donor_5483	Male	SRR2920518	ATAC
YC		T_CD4				GSM5024555	CTCF
BP	venous blood	T_CD4	CD4-positive, alpha-beta T cell	S009W4	Female	S009W4H1.ERX406902.H3K27ac.bwa.GRCh38.20150528.bw	H3K27ac
BP	venous blood	T_CD4	CD4-positive, alpha-beta T cell	S009W4	Female	S009W4H1.ERX337028.H3K27me3.bwa.GRCh38.20150528.bw	H3K27me3
BP	venous blood	T_CD4	CD4-positive, alpha-beta T cell	S009W4	Female	S009W4H1.ERX406966.H3K36me3.bwa.GRCh38.20150528.bw	H3K36me3
BP	venous blood	T_CD4	CD4-positive, alpha-beta T cell	S009W4	Female	S009W4H1.ERX337027.H3K4me1.bwa.GRCh38.20150528.bw	H3K4me1
BP	venous blood	T_CD4	CD4-positive, alpha-beta T cell	S009W4	Female	S009W4H1.ERX547962.H3K4me3.bwa.GRCh38.20150528.bw	H3K4me3
BP	venous blood	T_CD4	CD4-positive, alpha-beta T cell	S009W4	Female	S009W4H1.ERX337029.H3K9me3.bwa.GRCh38.20150528.bw	H3K9me3
CMB	blood	T_CD8	CD8-positive T cell	donor_5483	Male	SRR2920520	ATAC
YC		T_CD8				GSM5024546	CTCF
BP	cord blood	T_CD8	CD8-positive, alpha-beta T cell	C0066P	Female	C0066PH1.ERX547957.H3K27ac.bwa.GRCh38.20150528.bw	H3K27ac
BP	cord blood	T_CD8	CD8-positive, alpha-beta T cell	C0066P	Female	C0066PH1.ERX240846.H3K27me3.bwa.GRCh38.20150528.bw	H3K27me3
BP	cord blood	T_CD8	CD8-positive, alpha-beta T cell	C0066P	Female	C0066PH1.ERX240844.H3K36me3.bwa.GRCh38.20150528.bw	H3K36me3
BP	cord blood	T_CD8	CD8-positive, alpha-beta T cell	C0066P	Female	C0066PH1.ERX240845.H3K4me1.bwa.GRCh38.20150528.bw	H3K4me1
BP	cord blood	T_CD8	CD8-positive, alpha-beta T cell	C0066P	Female	C0066PH1.ERX240832.H3K4me3.bwa.GRCh38.20150528.bw	H3K4me3
BP	cord blood	T_CD8	CD8-positive, alpha-beta T cell	C0066P	Female	C0066PH1.ERX300654.H3K9me3.bwa.GRCh38.20150528.bw	H3K9me3
CMB	blood	T_CD8	CD8-positive T cell	donor_2596	Female	SRR2920497	ATAC
YC		T_CD8				GSM5024545	CTCF
BP	cord blood	T_CD8	CD8-positive, alpha-beta T cell	S00C2F	Male	S00C2FH1.ERX547956.H3K27ac.bwa.GRCh38.20150528.bw	H3K27ac
BP	cord blood	T_CD8	CD8-positive, alpha-beta T cell	S00C2F	Male	S00C2FH1.ERX406940.H3K27me3.bwa.GRCh38.20150528.bw	H3K27me3
BP	cord blood	T_CD8	CD8-positive, alpha-beta T cell	S00C2F	Male	S00C2FH1.ERX406928.H3K36me3.bwa.GRCh38.20150528.bw	H3K36me3
BP	cord blood	T_CD8	CD8-positive, alpha-beta T cell	S00C2F	Male	S00C2FH1.ERX406939.H3K4me1.bwa.GRCh38.20150528.bw	H3K4me1
BP	cord blood	T_CD8	CD8-positive, alpha-beta T cell	S00C2F	Male	S00C2FH1.ERX406943.H3K4me3.bwa.GRCh38.20150528.bw	H3K4me3
BP	cord blood	T_CD8	CD8-positive, alpha-beta T cell	S00C2F	Male	S00C2FH1.ERX406929.H3K9me3.bwa.GRCh38.20150528.bw	H3K9me3
BP	venous blood	MONc	CD14-positive, CD16-negative classical monocyte	C0011l	Female	C0011IH1.ERX197159.Input.bwa.GRCh38.20150529.bw	input
BP	venous blood	NEU	mature neutrophil	C0011I	Female	C0011IH2.ERX149096.Input.bwa.GRCh38.20150529.bw	input
BP	venous blood	NEU	mature neutrophil	C001UY	Male	C001UYH1.ERX197192.Input.bwa.GRCh38.20150528.bw	input
BP	venous blood	MONc	CD14-positive, CD16-negative classical monocyte	C001UY	Male	C001UYH2.ERX197161.Input.bwa.GRCh38.20150528.bw	input
BP	cord blood	T_CD8	CD8-positive, alpha-beta T cell	C0066P	Female	C0066PH1.ERX240839.Input.bwa.GRCh38.20150528.bw	input
BP	cord blood	ERY	erythroblast	S002R5	Male	S002R5H1.ERX337057.Input.bwa.GRCh38.20150528.bw	input
BP	cord blood	ERY	erythroblast	S002S3	Female	S002S3H1.ERX337056.Input.bwa.GRCh38.20150528.bw	input
BP	cord blood	MK	CD34-negative, CD41-positive, CD42-positive megakaryocyte cell	S004BT	Female	S004BTH2.ERX406948.Input.bwa.GRCh38.20150528.bw	input
BP	cord blood	NK	cytotoxic CD56-dim natural killer cell	S005YG	Male	S005YGH1.ERX406998.Input.bwa.GRCh38.20150528.bw	input
BP	venous blood	EOS	mature eosinophil	S006XE	Male	S006XEH2.ERX406912.Input.bwa.GRCh38.20150528.bw	input
BP	venous blood	T_CD4	CD4-positive, alpha-beta T cell	S008H1	Male	S008H1H1.ERX547925.Input.bwa.GRCh38.20150528.bw	input
BP	venous blood	T_CD4	CD4-positive, alpha-beta T cell	S009W4	Female	S009W4H1.ERX547924.Input.bwa.GRCh38.20150528.bw	input
BP	venous blood	EOS	mature eosinophil	S00BKK	Female	S00BKKH1.ERX406950.Input.bwa.GRCh38.20150528.bw	input
BP	cord blood	T_CD8	CD8-positive, alpha-beta T cell	S00C2F	Male	S00C2FH1.ERX406959.Input.bwa.GRCh38.20150528.bw	input
BP	cord blood	MK	CD34-negative, CD41-positive, CD42-positive megakaryocyte cell	S00VHK	Male	S00VHKH1.ERX940985.Input.bwa.GRCh38.20150529.bw	input
BP	venous blood	B	naive B cell	NC14_42	Male	S00X9SH1.ERX712754.Input.bwa.GRCh38.20150528.bw	input
BP	venous blood	B	naive B cell	B15_50	Female	S0159LH1.ERX1122482.Input.bwa.GRCh38.20151207.bw	input
BP	venous blood	MONp	monocyte - None	Primary_monocytes_Donor_F	Female	S01BM8H1.ERX1484939.Input.bwa.GRCh38.20160527.bw	input
BP	cord blood	NK	cytotoxic CD56-dim natural killer cell	S01E4WH0	Female	S01E4WH0.ERX1122598.Input.bwa.GRCh38.20151029.bw	input
YC	cell line	HUDEP1	erythroid progenitor cell line, expresses gamma-globin upon induced differentiation			GSM7152468	input
YC	blood	CD34_E	CD34+ HSPCs differentiated ex vivo into erythroblasts			GSM3762812	input
YC		T_CD4				GSM5024551	input
YC		T_CD8				GSM5024552	input
YC		B				GSM5024553	input
ENCODE	cell line	K562	Erythroleukemic cell line from CML patient, has ERY and MEG properties		Female	ENCSR000AKY	input
ENCODE	cell line	K562	Erythroleukemic cell line from CML patient, has ERY and MEG properties		Female	ENCSR000AKY	input
YC	cell line	HUDEP2	erythroid progenitor cell line, expresses beta-globin upon induced differentiation			GSM4761258	input
YC	cell line	HUDEP2	erythroid progenitor cell line, expresses beta-globin upon induced differentiation			GSM4761259	input

### Sheet: Epigenetics mouse
LabSource	TissueSource	CellTypeName	Description	Other ID	Type
Amit		B		GSM1463172	ATAC
RCH		B	CH12	GSM923568	CTCF
RCH		B	CH12	GSM923568	CTCF
Amit		B		GSM1441280	H3K27ac
RCH		B		GSM946532	H3K27me3
RCH		B		GSM946530	H3K36me3
RCH		B		GSM946530	H3K36me3
RCH		B		GSM946546	H3K4me1
RCH		B		GSM946546	H3K4me1
RCH		B		GSM946528	H3K4me3
RCH		B		GSM946528	H3K4me3
RCH		B		GSM946548	H3K9me3
RCH		B		GSM946548	H3K9me3
RCH		CFUE		GSM4255750	ATAC
RCH		CFUE		GSM4831252	CTCF
Amit		CFUE		GSM1441275	H3K27ac
Amit		CFUE		GSM1441291	H3K4me1
Amit		CFUE		GSM1441323	H3K4me3
RCH		CFUMK		GSM4255755	ATAC
RCH		CFUMK		GSM4831256	CTCF
Amit		CLP		GSM1441284	H3K27ac
Amit		CLP		GSM1441300	H3K4me1
Amit		CLP		GSM1441332	H3K4me3
RCH		CMP		GSM4255745	ATAC
RCH		CMP		GSM4831250	CTCF
Amit		CMP		GSM1441272	H3K27ac
Amit		CMP		GSM1441288	H3K4me1
Amit		CMP		GSM1441320	H3K4me3
RCH	cell line	ER4		GSM4255764	ATAC
RCH	cell line	ER4		GSM4255765	ATAC
RCH	cell line	ER4		GSM7152471	CTCF
RCH	cell line	ER4		GSM7152472	CTCF
RCH	cell line	ER4		GSM1502753	H3K27ac
RCH	cell line	ER4		GSM1502754	H3K27ac
RCH	cell line	ER4		GSM946537	H3K27me3
RCH	cell line	ER4		GSM946537	H3K27me3
RCH	cell line	ER4		GSM946526	H3K36me3
RCH	cell line	ER4		GSM946526	H3K36me3
RCH	cell line	ER4		GSM946534	H3K4me1
RCH	cell line	ER4		GSM946534	H3K4me1
RCH	cell line	ER4		GSM946519	H3K4me3
RCH	cell line	ER4		GSM946519	H3K4me3
RCH	cell line	ER4		GSM946545	H3K9me3
RCH	cell line	ER4		GSM946545	H3K9me3
RCH		ERY_ad		GSM4255753	ATAC
RCH		ERY_ad		GSM4255752	ATAC
RCH		ERY_ad		GSM4831253	CTCF
RCH		ERY_ad		GSM4831254	CTCF
Amit		ERY_ad		GSM1441276	H3K27ac
Bodine		ERY_ad		GSM4255715	H3K27ac
Higgs		ERY_ad		GSM689847	H3K27me3
Amit		ERY_ad		GSM1441292	H3K4me1
RCH		ERY_ad		GSM7152436	H3K4me1
Amit		ERY_ad		GSM1441324	H3K4me3
Bodine		ERY_ad		GSM4255711	H3K4me3
ENCODE		ERY_fl		ENCSR000CMR	ATAC
ENCODE		ERY_fl		ENCFF096EGJ	CTCF
ENCODE		ERY_fl		ENCFF803MRJ	CTCF
ENCODE		ERY_fl		ENCFF001KMK	H3K27ac
ENCODE		ERY_fl		ENCFF001KMJ	H3K27ac
RCH		ERY_fl		GSM946547	H3K27me3
RCH		ERY_fl		GSM946547	H3K27me3
RCH		ERY_fl		GSM946543	H3K36me3
RCH		ERY_fl		GSM946543	H3K36me3
RCH		ERY_fl		GSM946536	H3K4me1
RCH		ERY_fl		GSM946536	H3K4me1
RCH		ERY_fl		GSM946524	H3K4me3
RCH		ERY_fl		GSM946524	H3K4me3
RCH		ERY_fl		GSM946549	H3K9me3
RCH		ERY_fl		GSM946549	H3K9me3
RCH	cell line	G1E		GSM4255762	ATAC
RCH	cell line	G1E		GSM4255763	ATAC
RCH	cell line	G1E		GSM4721994	CTCF
RCH	cell line	G1E		GSM7152473	CTCF
RCH	cell line	G1E		GSM1502751	H3K27ac
RCH	cell line	G1E		GSM1502752	H3K27ac
RCH	cell line	G1E		GSM946531	H3K27me3
RCH	cell line	G1E		GSM946531	H3K27me3
RCH	cell line	G1E		GSM946529	H3K36me3
RCH	cell line	G1E		GSM946529	H3K36me3
RCH	cell line	G1E		GSM946535	H3K4me1
RCH	cell line	G1E		GSM946535	H3K4me1
RCH	cell line	G1E		GSM946533	H3K4me3
RCH	cell line	G1E		GSM946533	H3K4me3
RCH	cell line	G1E		GSM946542	H3K9me3
RCH	cell line	G1E		GSM946542	H3K9me3
RCH		GMP		GSM4255746	ATAC
RCH		GMP		GSM4831255	CTCF
Amit		GMP		GSM1441273	H3K27ac
Amit		GMP		GSM1441289	H3K4me1
Amit		GMP		GSM1441321	H3K4me3
ENA	cell line	HPC7		ERR1088375	ATAC
Gottgens	cell line	HPC7		GSM1167572	CTCF
Gottgens	cell line	HPC7		GSM1329815	H3K27ac
ENA	cell line	HPC7		ERR1088384	H3K27me3
ENA	cell line	HPC7		ERR1088385	H3K36me3
Tõnis Org	cell line	HPC7		GSM1144554	H3K4me1
ENA	cell line	HPC7		ERR1088386	H3K4me3
ENCODE	cell line	iMEL	MEL cells induced with DMSO	ENCSR000ETE	CTCF
ENCODE	cell line	iMEL	MEL cells induced with DMSO	ENCSR000ETE	CTCF
ENCODE	cell line	iMEL	MEL cells induced with DMSO	ENCSR000ADW	H3K27me3
ENCODE	cell line	iMEL	MEL cells induced with DMSO	ENCSR000ADW	H3K27me3
ENCODE	cell line	iMEL	MEL cells induced with DMSO	ENCSR000ADX	H3K36me3
ENCODE	cell line	iMEL	MEL cells induced with DMSO	ENCSR000ADX	H3K36me3
ENCODE	cell line	iMEL	MEL cells induced with DMSO	ENCSR000ADY	H3K4me1
ENCODE	cell line	iMEL	MEL cells induced with DMSO	ENCSR000ADY	H3K4me1
ENCODE	cell line	iMEL	MEL cells induced with DMSO	ENCSR000AEA	H3K4me3
ENCODE	cell line	iMEL	MEL cells induced with DMSO	ENCSR000AEA	H3K4me3
ENCODE	cell line	iMEL	MEL cells induced with DMSO	ENCSR000AEB	H3K9me3
ENCODE	cell line	iMEL	MEL cells induced with DMSO	ENCSR000AEB	H3K9me3
RCH		iMK		GSM4255756	ATAC
RCH		iMK		GSM4255757	ATAC
RCH		iMK		GSM4831257	CTCF
RCH		iMK		GSM4831258	CTCF
Bodine		iMK		GSM4255717	H3K27ac
Bodine		iMK		GSM4255718	H3K27ac
RCH		iMK		GSM7152435	H3K27me3
RCH		iMK		GSM7152438	H3K27me3
RCH		iMK		GSM7152439	H3K4me1
RCH		iMK		GSM7152437	H3K4me1
Bodine		iMK		GSM4255714	H3K4me3
Bodine		iMK		GSM4255713	H3K4me3
RCH		iMK		GSM7152434	H3K9me3
RCH		LSK		GSM4255743	ATAC
RCH		LSK		GSM4831249	CTCF
Amit		LSK		GSM1441269,GSM1441270,GSM1441271	H3K27ac
Amit		LSK		GSM1441285,GSM1441286,GSM1441287	H3K4me1
Amit		LSK		GSM1441317,GSM1441318,GSM1441319	H3K4me3
ENCODE	cell line	MEL	murine erythroleukemia cell line from spleens of mice infected with Friend virus complex 1	ENCSR000CNN	ATAC
ENCODE	cell line	MEL	murine erythroleukemia cell line from spleens of mice infected with Friend virus complex 1	ENCSR000CNN	ATAC
ENCODE	cell line	MEL	murine erythroleukemia cell line from spleens of mice infected with Friend virus complex 1	ENCSR000ETQ	CTCF
ENCODE	cell line	MEL	murine erythroleukemia cell line from spleens of mice infected with Friend virus complex 1	ENCSR000ETQ	CTCF
ENCODE	cell line	MEL	murine erythroleukemia cell line from spleens of mice infected with Friend virus complex 1	ENCSR000CEV	H3K27ac
ENCODE	cell line	MEL	murine erythroleukemia cell line from spleens of mice infected with Friend virus complex 1	ENCSR000CEV	H3K27ac
ENCODE	cell line	MEL	murine erythroleukemia cell line from spleens of mice infected with Friend virus complex 1	ENCSR000CER	H3K27me3
ENCODE	cell line	MEL	murine erythroleukemia cell line from spleens of mice infected with Friend virus complex 1	ENCSR000CER	H3K27me3
ENCODE	cell line	MEL	murine erythroleukemia cell line from spleens of mice infected with Friend virus complex 1	ENCSR000CES	H3K36me3
ENCODE	cell line	MEL	murine erythroleukemia cell line from spleens of mice infected with Friend virus complex 1	ENCSR000CES	H3K36me3
ENCODE	cell line	MEL	murine erythroleukemia cell line from spleens of mice infected with Friend virus complex 1	ENCSR000CEW	H3K4me1
ENCODE	cell line	MEL	murine erythroleukemia cell line from spleens of mice infected with Friend virus complex 1	ENCSR000CEW	H3K4me1
ENCODE	cell line	MEL	murine erythroleukemia cell line from spleens of mice infected with Friend virus complex 1	ENCSR000CEX	H3K4me3
ENCODE	cell line	MEL	murine erythroleukemia cell line from spleens of mice infected with Friend virus complex 1	ENCSR000CEX	H3K4me3
ENCODE	cell line	MEL	murine erythroleukemia cell line from spleens of mice infected with Friend virus complex 1	ENCSR000ADT	H3K9me3
ENCODE	cell line	MEL	murine erythroleukemia cell line from spleens of mice infected with Friend virus complex 1	ENCSR000ADT	H3K9me3
RCH		MEP		GSM4255749	ATAC
RCH		MEP		GSM4831251	CTCF
Amit		MEP		GSM1441274	H3K27ac
Amit		MEP		GSM1441290	H3K4me1
Amit		MEP		GSM1441322	H3K4me3
RCH		MK_fl		GSM946523	H3K27me3
RCH		MK_fl		GSM946523	H3K27me3
RCH		MK_fl		GSM946540	H3K36me3
RCH		MK_fl		GSM946540	H3K36me3
RCH		MK_fl		GSM946525	H3K4me1
RCH		MK_fl		GSM946525	H3K4me1
RCH		MK_fl		GSM946527	H3K4me3
RCH		MK_fl		GSM946527	H3K4me3
RCH		MK_fl		GSM946541	H3K9me3
RCH		MK_fl		GSM946541	H3K9me3
RCH		MON		GSM4255758	ATAC
ENCODE		MON		ENCFF001LGW	CTCF
Amit		MON		GSM1441278	H3K27ac
Amit		MON		GSM1441294	H3K4me1
Amit		MON		GSM1441326	H3K4me3
RCH		NEU		GSM4255761	ATAC
Murre		NEU		GSM2445202	CTCF
Amit		NEU		GSM1441277	H3K27ac
Murre		NEU		GSM2445212	H3K27me3
Murre		NEU		GSM2445216	H3K36me3
Amit		NEU		GSM1441293	H3K4me1
Amit		NEU		GSM1441325	H3K4me3
Murre		NEU		GSM2445214	H3K9me3
Amit		NK		GSM1463177	ATAC
Amit		NK		GSM1441283	H3K27ac
Amit		NK		GSM1441299	H3K4me1
Amit		NK		GSM1441331	H3K4me3
Amit		T_CD4		GSM1463175	ATAC
Golnaz Vahedi		T_CD4		GSM1480825	CTCF
Amit		T_CD4		GSM1441281	H3K27ac
Kilaru GK		T_CD4		GSM1151621	H3K27me3
Amit		T_CD4		GSM1441297	H3K4me1
Amit		T_CD4		GSM1441329	H3K4me3
Amit		T_CD8		GSM1463178	ATAC
Ali Torkamani		T_CD8		GSM1023418	CTCF
Amit		T_CD8		GSM1441282	H3K27ac
Kai Tan		T_CD8		GSM1972997	H3K27me3
Amit		T_CD8		GSM1441298	H3K4me1
Amit		T_CD8		GSM1441330	H3K4me3
RCH		CFUE		GSM4831262	input
RCH		CFUMK		GSM4831265	input
RCH		B	CH12	GSM946521	input
RCH		B	CH12	GSM946521	input
RCH		CMP		GSM4831260	input
RCH	cell line	ER4		GSM7152470	input
RCH	cell line	ER4		GSM897225,GSM946520	input
Bodine		ERY_ad		GSM4255719	input
ENCODE		ERY_ad		ENCSR999LAC	input
Bodine		ERY_ad		GSM4255721	input
RCH		ERY_ad		GSM4831263	input
RCH		ERY_fl		GSM746580	input
RCH	cell line	G1E		GSM746554,GSM946538	input
RCH	cell line	G1E		GSM7152474	input
RCH		GMP		GSM4831264	input
Gottgens	cell line	HPC7		GSM552236	input			GSM897225
Tõnis Org	cell line	HPC7		GSM1144555	input
RCH		LSK		GSM4255730	input
Bodine		iMK		GSM4255725	input
RCH		iMK		GSM4831266	input
ENCODE	cell line	MEL		ENCSR000CEY	input
ENCODE	cell line	MEL		ENCSR000CEY	input
ENCODE	cell line	iMEL		ENCSR000ETD	input
ENCODE	cell line	iMEL		ENCSR000ETD	input
RCH		MEP		GSM4255731	input
RCH		MEP		GSM4831261	input
RCH		MK_fl		GSM946539	input
ENCODE		MON		ENCFF001JZE	input
Murre		NEU		GSM2445218	input
Kilaru GK		T_CD4		GSM1151615	input
Kai Tan		T_CD8		GSM1972998	input
Ali Torkamani		T_CD8		GSM1023419	input

### Sheet: RNA human
ID	Cell type
GSM7152440	CD34E
GSM7152441	CD34E
GSM7152442	HUDEP1
GSM7152443	HUDEP1
GSM7152444	HUDEP2
GSM7152445	HUDEP2
C002UUB1	LSK
S0025CB1	LSK
S002R512	ERY
S002S312	ERY
S008H111	CD4
S009W411	CD4
C0066P12	CD8
S00C2F11	CD8
S019HQ11	B
S019KK11	B
C07002T2CMP	CMP
C12001RP3	CMP
S00UCY11	MONp
S00UEU11	MONp
C0011IB5	NEU
C001UYB1	NEU
C001UYB4	MONc
C0011IB1	MONc
C002UUB4	GMP
C12001RP4	GMP
S0167L11	CFUE
C0067N12	NK
S01E8O11	NK
S004BT12	MK
S004AV11	MK
C002UUB3	CLP
C002UUB2	MPP
C07015T1	MPP
S00QKY11	EOS
S00V6511	EOS
C07002T2	MEP
C000WYB3	MEP
C006NSB1	MK
S0018AB4	MK
S001QBB3	CLP
C006MUB1	ERY
C006NSB2	ERY
C006POB1	ERY
