## Supplemental Table S2 for "Interspecies regulatory landscapes and elements revealed by novel joint systematic integration of human and mouse blood cell epigenomes"

### Sheet: Table Legend
Supplemental Table S2. New datasets used as input for integrative modeling of chromatin states in blood cells from human and mouse in the VISION project.
The datasets produced and released with the manuscript "Interspecies regulatory landscapes and elements revealed by novel joint systematic integration of human and mouse blood cell epigenomes" are listed in this table. These include ChIP-seq and RNA-seq data from human blood cells and cell lines and ChIP-seq data from mouse blood cells and cell lines.
Additional information on each dataset is listed in Supplemental Table S1, including accession ids.

### Sheet: New datasets
Category	Dataset title	Source name	Organism	Cell type	Target	Molecule	FACS cell isolation sort markers
Human, ChIP-seq	CD34_E H3K36me3	blood	Homo sapiens	CD34+ HSPCs differentiated ex vivo into erythroblasts, abbreviated CD34_E	H3K36me3	genomic DNA
	CD34_E H3K4me1	blood	Homo sapiens	CD34+ HSPCs differentiated ex vivo into erythroblasts, abbreviated CD34_E	H3K4me1	genomic DNA
	CD34_E H3K4me3	blood	Homo sapiens	CD34+ HSPCs differentiated ex vivo into erythroblasts, abbreviated CD34_E	H3K4me3	genomic DNA
	CD34_E H3K9me3	blood	Homo sapiens	CD34+ HSPCs differentiated ex vivo into erythroblasts, abbreviated CD34_E	H3K9me3	genomic DNA
	CD34_E H3K36me3	blood	Homo sapiens	CD34+ HSPCs differentiated ex vivo into erythroblasts, abbreviated CD34_E	H3K36me3	genomic DNA
	CD34_E H3K4me1	blood	Homo sapiens	CD34+ HSPCs differentiated ex vivo into erythroblasts, abbreviated CD34_E	H3K4me1	genomic DNA
	CD34_E H3K4me3	blood	Homo sapiens	CD34+ HSPCs differentiated ex vivo into erythroblasts, abbreviated CD34_E	H3K4me3	genomic DNA
	CD34_E H3K9me3	blood	Homo sapiens	CD34+ HSPCs differentiated ex vivo into erythroblasts, abbreviated CD34_E	H3K9me3	genomic DNA
	CD34_E input	blood	Homo sapiens	CD34+ HSPCs differentiated ex vivo into erythroblasts, abbreviated CD34_E	none	genomic DNA
	CD34_E input	blood	Homo sapiens	CD34+ HSPCs differentiated ex vivo into erythroblasts, abbreviated CD34_E	none	genomic DNA
	HUDEP1 CTCF	umbilical cord blood	Homo sapiens	Human Umbilical Cord Blood-Derived Erythroid Progenitor cell line 1, abbreviated HUDEP1, expresses gamma-globin upon induced differentiation	CTCF	genomic DNA
	HUDEP1 H3K27ac	umbilical cord blood	Homo sapiens	Human Umbilical Cord Blood-Derived Erythroid Progenitor cell line 1, abbreviated HUDEP1, expresses gamma-globin upon induced differentiation	H3K27ac	genomic DNA
	HUDEP1 H3K27me3	umbilical cord blood	Homo sapiens	Human Umbilical Cord Blood-Derived Erythroid Progenitor cell line 1, abbreviated HUDEP1, expresses gamma-globin upon induced differentiation	H3K27me3	genomic DNA
	HUDEP1 H3K36me3	umbilical cord blood	Homo sapiens	Human Umbilical Cord Blood-Derived Erythroid Progenitor cell line 1, abbreviated HUDEP1, expresses gamma-globin upon induced differentiation	H3K36me3	genomic DNA
	HUDEP1 H3K4me1	umbilical cord blood	Homo sapiens	Human Umbilical Cord Blood-Derived Erythroid Progenitor cell line 1, abbreviated HUDEP1, expresses gamma-globin upon induced differentiation	H3K4me1	genomic DNA
	HUDEP1 H3K4me3	umbilical cord blood	Homo sapiens	Human Umbilical Cord Blood-Derived Erythroid Progenitor cell line 1, abbreviated HUDEP1, expresses gamma-globin upon induced differentiation	H3K4me3	genomic DNA
	HUDEP1 H3K9me3	umbilical cord blood	Homo sapiens	Human Umbilical Cord Blood-Derived Erythroid Progenitor cell line 1, abbreviated HUDEP1, expresses gamma-globin upon induced differentiation	H3K9me3	genomic DNA
	HUDEP1 CTCF	umbilical cord blood	Homo sapiens	Human Umbilical Cord Blood-Derived Erythroid Progenitor cell line 1, abbreviated HUDEP1, expresses gamma-globin upon induced differentiation	CTCF	genomic DNA
	HUDEP1 H3K27ac	umbilical cord blood	Homo sapiens	Human Umbilical Cord Blood-Derived Erythroid Progenitor cell line 1, abbreviated HUDEP1, expresses gamma-globin upon induced differentiation	H3K27ac	genomic DNA
	HUDEP1 H3K27me3	umbilical cord blood	Homo sapiens	Human Umbilical Cord Blood-Derived Erythroid Progenitor cell line 1, abbreviated HUDEP1, expresses gamma-globin upon induced differentiation	H3K27me3	genomic DNA
	HUDEP1 H3K36me3	umbilical cord blood	Homo sapiens	Human Umbilical Cord Blood-Derived Erythroid Progenitor cell line 1, abbreviated HUDEP1, expresses gamma-globin upon induced differentiation	H3K36me3	genomic DNA
	HUDEP1 H3K4me1	umbilical cord blood	Homo sapiens	Human Umbilical Cord Blood-Derived Erythroid Progenitor cell line 1, abbreviated HUDEP1, expresses gamma-globin upon induced differentiation	H3K4me1	genomic DNA
	HUDEP1 H3K4me3	umbilical cord blood	Homo sapiens	Human Umbilical Cord Blood-Derived Erythroid Progenitor cell line 1, abbreviated HUDEP1, expresses gamma-globin upon induced differentiation	H3K4me3	genomic DNA
	HUDEP1 H3K9me3	umbilical cord blood	Homo sapiens	Human Umbilical Cord Blood-Derived Erythroid Progenitor cell line 1, abbreviated HUDEP1, expresses gamma-globin upon induced differentiation	H3K9me3	genomic DNA
	HUDEP1 input	umbilical cord blood	Homo sapiens	Human Umbilical Cord Blood-Derived Erythroid Progenitor cell line 1, abbreviated HUDEP1, expresses gamma-globin upon induced differentiation	none	genomic DNA
	HUDEP1 input	umbilical cord blood	Homo sapiens	Human Umbilical Cord Blood-Derived Erythroid Progenitor cell line 1, abbreviated HUDEP1, expresses gamma-globin upon induced differentiation	none	genomic DNA
	HUDEP2 CTCF	umbilical cord blood	Homo sapiens	Human Umbilical Cord Blood-Derived Erythroid Progenitor cell line 2, abbreviated HUDEP2, expresses beta-globin upon induced differentiation	CTCF	genomic DNA
Human, RNA-seq	CD34E RNA	blood	Homo sapiens	CD34+ HSPCs differentiated ex vivo into erythroblasts, abbreviated CD34_E	RNA	RNA
	CD34E RNA	blood	Homo sapiens	CD34+ HSPCs differentiated ex vivo into erythroblasts, abbreviated CD34_E	RNA	RNA
	HUDEP1 RNA	umbilical cord blood	Homo sapiens	Human Umbilical Cord Blood-Derived Erythroid Progenitor cell line 1, abbreviated HUDEP1, expresses gamma-globin upon induced differentiation	RNA	RNA
	HUDEP1 RNA	umbilical cord blood	Homo sapiens	Human Umbilical Cord Blood-Derived Erythroid Progenitor cell line 1, abbreviated HUDEP1, expresses gamma-globin upon induced differentiation	RNA	RNA
	HUDEP2 RNA	umbilical cord blood	Homo sapiens	Human Umbilical Cord Blood-Derived Erythroid Progenitor cell line 2, abbreviated HUDEP2, expresses beta-globin upon induced differentiation	RNA	RNA
	HUDEP2 RNA	umbilical cord blood	Homo sapiens	Human Umbilical Cord Blood-Derived Erythroid Progenitor cell line 2, abbreviated HUDEP2, expresses beta-globin upon induced differentiation	RNA	RNA
Mouse, ChIP-seq	G1E-ER4+E2 input [1774]	cell line	Mus musculus	G1E-ER4+E2	none	genomic DNA
	G1E-ER4+E2 CTCF [1775]	cell line	Mus musculus	G1E-ER4+E2	CTCF	genomic DNA
	G1E-ER4+E2 CTCF [1776]	cell line	Mus musculus	G1E-ER4+E2	CTCF	genomic DNA
	G1E CTCF [2628]	cell line	Mus musculus	G1E	CTCF	genomic DNA
	G1E input [1924]	cell line	Mus musculus	G1E	none	genomic DNA
	H3K9me3 iMK [1906]	bone marrow	Mus musculus	bone marrow derived progenitor cells, specifically Immature megakaryocytes, abbreviated iMK	H3K9me3	genomic DNA	CD4-, CD8-, IL7Ra-, CD11b-, Ly6g-, CD45R-, Ter119-, Sca1-, CD41+, CD61+, cKit-
	H3K27me3 iMK [1907]	bone marrow	Mus musculus	bone marrow derived progenitor cells, specifically Immature megakaryocytes, abbreviated iMK	H3K27me3	genomic DNA	CD4-, CD8-, IL7Ra-, CD11b-, Ly6g-, CD45R-, Ter119-, Sca1-, CD41+, CD61+, cKit-
	H3K4me1 ERY adult [1911]	bone marrow	Mus musculus	bone marrow derived erythroblasts, abbreviated ERY, adult	H3K4me1	genomic DNA	CD4-, CD8-, IL7Ra-, CD11b-, Ly6g-, CD45R-, Ter119+, CD44+, FSCLow
	H3K4me1 iMK [1912]	bone marrow	Mus musculus	bone marrow derived progenitor cells, specifically Immature megakaryocytes, abbreviated iMK	H3K4me1	genomic DNA	CD4-, CD8-, IL7Ra-, CD11b-, Ly6g-, CD45R-, Ter119-, Sca1-, CD41+, CD61+, cKit-
	H3K27me3 iMK [1913]	bone marrow	Mus musculus	bone marrow derived progenitor cells, specifically Immature megakaryocytes, abbreviated iMK	H3K27me3	genomic DNA	CD4-, CD8-, IL7Ra-, CD11b-, Ly6g-, CD45R-, Ter119-, Sca1-, CD41+, CD61+, cKit-
	H3K4me1 iMK [1905]	bone marrow	Mus musculus	bone marrow derived progenitor cells, specifically Immature megakaryocytes, abbreviated iMK	H3K4me1	genomic DNA	CD4-, CD8-, IL7Ra-, CD11b-, Ly6g-, CD45R-, Ter119-, Sca1-, CD41+, CD61+, cKit-
