## Supplemental Table S4 for "Interspecies regulatory landscapes and elements revealed by novel joint systematic integration of human and mouse blood cell epigenomes"

### Sheet: Table Legend
Supplemental Table S4. List of experimentally determined cis-regulatory elements (CREs) active in human erythroid cells, curated from the literature.
Each cCRE is listed with its genomic location (chromosome, start, and stop coordinates), id, name, and PubMed ids for literature references of articles showing the activity of that element in gene regulation.
The human cCRE locations are on genome assembly GRCh38.

### Sheet: ErythroidRegulatoryElements
chr_GRCh38	Start	Stop	Name	PMID
chr11	5505564	5506067	HS-250	17567996, 12566409
chr11	5380395	5381894	HS-111(homolMus-62)	16024817
chr11	5291304	5291464	HS5	16024817
chr11	5288189	5288477	HS4	16024817, 3879975
chr11	5285584	5286162	HS3.2	16024817
chr11	5285126	5285188	HS3.1	16024817
chr11	5284652	5284939	HS3	16024817, 3879975
chr11	5280860	5280944	HS2_neg	16024817
chr11	5280565	5280859	HS2_pos	16024817, 3879975
chr11	5275664	5276287	HS1	16024817, 3456593, 3879975
chr11	5272852	5273078	HBE1_NRA	16024817, 3456593
chr11	5272752	5272851	HBE1_PRA	16024817
chr11	5271656	5271698	HBE1_NRB	16024817
chr11	5271460	5271656	HBE1_PRB	16024817
chr11	5270114	5270380	HBE1_up	16024817, 6096822
chr11	5269945	5270113	HBE1_prom	16024817
chr11	5254985	5255515	HBG2_up	16024817
chr11	5254781	5254984	HBG2_prom	16024817
chr11	5250061	5250583	HBG1_up	16024817
chr11	5249856	5250060	HBG1_prom	16024817
chr11	5247135	5247884	HBG1_3'enh	16024817
chr11	5235364	5235512	PYR_Ikaros	9892636
chr11	5234483	5234930	HBD_prom	16024817
chr11	5227071	5227326	HBB_prom	16024817
chr11	5224646	5224910	HBB_3'enh	16024817
chr11	5204783	5205263	3'HS1	16024817, 3879975
chr11	5151270	5152317	HPFH1enh_HS	2478223, 1690839
chr11	5171523	5172223	HPFH6enh	9272169, 7537267
chr16	53668	54068	HS-99	15998734, 17506662
chr16	63375	63775	HS-89,90	15998734, 17506663
chr16	72102	72502	HS-80,mcs-P1	15998734, 17506664
chr16	72582	72761	mcs-P1	15998734, 17506666
chr16	75506	75583	mcs-P2	15998734, 17506667
chr16	76101	76501	HS-77,mcs-P2	15998734, 17506668
chr16	76740	76776	mcs-P2	15998734, 17506670
chr16	78001	78601	HS-74	15998734, 17506671
chr16	97244	97544	HS-55	15998734, 17506672
chr16	104902	105202	HS-48,mcs-R1	15998734, 17506673
chr16	106805	107105	HS-46	15998734, 17506676
chr16	113494	113849	HS-40,HBA_MRE,mcs-R2	15998734, 17506677
chr16	115958	116258	HS-38	15998734, 17506679
chr16	117958	118258	HS-35	15998734, 17506680
chr16	119836	120262	HS-33,mcs-R3	15998734, 17506681
chr16	138506	138905	CGTHBAhs,mcs-P3	15998734, 17506683
chr16	143061	143572	HS-10,mcs-R4	15998734, 17506685
chr16	144417	145406	HS-8	15998734, 17506687
chr16	152528	152909	HBZHSa,mcs-P4	15998734, 17506689
chr16	154109	154409	HBZHSb	15998734, 17506690
chr16	165801	166001	HBMhs,mcs-P5	15998734, 17506691
chr16	170084	170384	HBAps	15998734, 17506693
chr16	172649	172912	HBA2HS,mcs-P6.2	15998734, 17506694
chr16	174332	174632	InterHBA3'HS	15998734, 17506696
chr16	175032	175332	interHBA5'HS	15998734, 17506697
chr16	176453	176672	HBA1HS,mcs-P6.1	15998734, 17506698
chr16	180391	180452	mcs-P7	15998734, 17506700
chr16	180694	180994	HBQHSa	15998734, 17506701
chr16	181351	182452	HBQHSc_am	15998734, 17506702
chr16	181894	182194	HBQHSb	15998734, 17506703
chr16	188616	189017	hs+37	15998734, 17506704
chr16	228999	229575	hs+79	15998734, 17506705
chr16	229423	229524	mcs-P8	15998734, 17506706
chr16	234174	235782	HS+84	15998734, 17506707
chr16	253001	253602	hs+103	15998734, 17506708
chr16	258189	258790	hs+108	15998734, 17506709
chr16	274661	275662	hep_g2_hs1	15998734, 17506710
chr16	276461	276962	hep_g2_hs2	15998734, 17506711
chr16	276961	277462	hep_g2_hs3	15998734, 17506712
chr16	278968	279569	hs+128	15998734, 17506713
chr16	280768	281369	hs+132	15998734, 17506714
chr16	282321	282375	hs-ARHGDIG	15998734, 17506715
chr1	47211900	47212256	SCL+19enhancer	12065417
chr1	47218651	47219400	SCL3'UTRrepressor	16298389
chr1	155301435	155301538	PKLR_ePR_GATA1	12393511
chr1	158686518	158687137	SPTA1_ePR	12196550
chr1	159204870	159204942	FY_ePR	8651934
chr1	169630180	169630280	SELP	7693674
chr10	69315649	69315798	HK1_ePR	15727904
chr10	92690766	92690998	Prh+1ErythroidEnhancer	15649946
chr10	125816656	125816794	UROS_ePR	11112350
chr2	126655891	126655912	GYPC_E4_NFE6	2211589
chr2	126656078	126656104	GYPC_E1_GATA1_TATA	2211589
chr2	126655923	126655958	GYPC_E2E3_GATA1	2211589
chr11	61971955	61972178	FerririnH_ARE	16537925
chr11	119085682	119085818	Hmbs_1	2911469
chr11	119087874	119087973	Hmbs_ePR	2911469
chr11	128705584	128705830	Fli-enhancer	15649946
chr12	54295786	54295976	NF-E2_PR	16648487
chr12	57010793	57011580	Tac3intron7	15123623
chr17	28861968	28862087	miR-144/451	18303114
chr17	44268118	44268498	Band3_PR	12832463
chr19	11384374	11385003	EpoR_PR	8639908
chr19	12887506	12888505	EKLF_PR	14764531
chr19	12887577	12888034	EKLF_Enh	14764531
chr22	19723324	19723523	GP1BB_PR	8703016
chr3	196082071	196082410	TFRC_PR	10811637
chr4	89836120	89836386	Snca	18669654
chr7	100641552	100641714	TFR2_PR	11535534
chr7	100720605	100720769	Epo_PR	15142852
chr8	11660999	11661305	Gata4Enhancer	15987774
chr8	127735505	127736172	Myb_PR	12832487
chr9	132978566	132978729	Gfi-1b_PR	15280509
chrX	48782879	48783148	Gata1Enh	10611250
chrX	48785609	48786601	Gata1_PR	2044960
chrX	48789335	48790074	Gata1In1enh	10811657
chrX	55015016	55015392	Alas2R3	17038566
chr4	54472603	54473682	cKit-198crm	19011221
chr4	54547161	54549563	cKit-114crm_OrtholToMouse_notMajorBindingSiteInHuman	19011221
chr4	54720888	54721927	cKit+58crm	19011221
chr4	54732038	54732726	cKit+73crm	19011221
