## Supplemental Table S5 for "Interspecies regulatory landscapes and elements revealed by novel joint systematic integration of human and mouse blood cell epigenomes"

### Sheet: Table Legend
Supplemental Table S5. Orthogonal datasets on features used to predict and annotate cCREs
This Supplemental Table S5 lists datasets NOT used in the integrative modeling of chromatin states (via IDEAS), which were used for further annotation of the VISION project cCREs and for comparisons with them. For each dataset or group of datasets, we provide the source (consortium or lab), cell types, number of elements, and reference(s). The datasets were organized into supersets for those rela…

### Sheet: Orthogonal datasets
Dataset	Data Type	Consortium Or Lab	Cell Types	Number of Elements	Larger Set	Number in larger set	Superset	Number in superset	Reference 1	Reference 2	Reference 3	Reference 4	Reference 5	Data Source Sites
GENCODE TSSs	Transcription start sites for coding and noncoding genes annotated by GENCODE, v35	GENCODE	Not applicable	109246			cCRE-related	234937	Frankish et al. 2023 NAR; PMID: 36420896					GENCODE websites, gencode.v35.basic.annotation.gtf, GRCh38
SuRE peaks	MPRA promoter and enhancer activity	Bas van Steensel	K562	55373			cCRE-related		vanSteensel_vanArensbergen_SuRE_surveyRE_NatBiotch2017; PMID: 28024146					SuRE-peaks_K562.45.55_raw_sep_globalLambda.annotated_LP160616.txt; liftOver to GRCh38
CpG islands	Genomic DNA sequence, no repeat masking	UCSC Genome Browser	Not applicable	55149			cCRE-related		Gardiner-Garden M, Frommer M. CpG islands in vertebrate genomes. J Mol Biol. 1987 Jul 20;196(2):261-82. PMID: 3656447	Nassar et al. UCSC Genome Browser 2023. NAR; PMID: 36420891				UCSC Genome Browser, unmasked CpG islands, GRCh38
Enhancer predictions	Enhancer RNAs (eRNAs)	FANTOM5	many, diverse	63285	Enhancer	67661	cCRE-related		Andersson et al. Nature 2014; doi:10.1038/nature12787; PMID: 24670763					FANTOM website, https://fantom.gsc.riken.jp/5/datafiles/reprocessed/hg38_latest/extra/enhancer/, file is F5.hg38.enhancers.bed.gz, GRCh38
EP300 peaks	ChIP-seq on EP300	ENCODE and Patrick Gallagher	K562, GM12878, erythroblasts	48877	Enhancer		cCRE-related		K562 and GM12878: Moore et al. (2020) Nature; PMID: 32728249	erythroblasts: Su et al. (2013) J Biol Chem 288:8433-8444. PMID: 23341446				ENCODE EP300 ChIP-seq datasets ENCFF860OBO (K562, 28,757 optimal IDR-thresholded peaks) and ENCFF559ADQ (GM12878, 20,288 optimal IDR-thresholded peaks); erythroblast EP300 ChIP-seq peaks were limited to the 4,879 with FDR q value <0.2
Erythroid Enhancer Repertoire	ChIP-seq on histone modificiations	Jian Xu	Fetal and adult erythroblasts	69390	Enhancer		cCRE-related		Jian Xu lab, Developmental Cell, 2016; PMID: 26766440					Supplementary Table 2, liftOver to GRCh38
CTCF peaks	ChIP-seq on CTCF	CODEX, ENCODE, Gerd Blobel	K562, MM1S, Delta47, GM12878, fetal and adult erythroblasts	110364			Structure-related	105762	K562 data from Pugacheva EM, Rivero-Hinojosa S, Espinoza CA, Méndez-Catalá CF et al. Comparative analyses of CTCF and BORIS occupancies uncover two distinct classes of CTCF binding genomic regions. Genome Biol 2015 Aug 14;16:161. PMID: 26268681	MM1S, multiple myeloma cell line, data are from Anders L, Guenther MG, Qi J, Fan ZP et al. Genome-wide localization of small molecules. Nat Biotechnol 2014 Jan;32(1):92-6. PMID: 24336317	Delta47, multiple myeloma cell line, data from Pugacheva EM, Rivero-Hinojosa S, Espinoza CA, Méndez-Catalá CF et al. Comparative analyses of CTCF and BORIS occupancies uncover two distinct classes of CTCF binding genomic regions. Genome Biol 2015 Aug 14;16:161. PMID: 26268681	GM12878 data are from ENCODE; PMID: 32728249	Fetal and adult erythroblast data are from Huang et al, Genes&Dev 2017; PMID: 28916711	CODEX, ENCODE, and VISION
Loop anchors	Hi-C, HICCUPS	Erez Lieberman Aiden	K562, GM12878	14498			Structure-related		Rao et al. PMID: 25497547					GEO GSE63525, files were GSE63525_K562_HiCCUPS_looplist.txt and GSE63525_GM12878_primary+replicate_HiCCUPS_looplist.txt
TAD boundaries	Hi-C, OnTAD	Erez Lieberman Aiden, VISION	K562, GM12879	14556			Structure-related		Rao et al. PMID: 25497547	An et al. PMID: 31847870				Table Browser, VISION_BX Browser, VISION hematopoiesis
