## Supplemental Table S6 for "Interspecies regulatory landscapes and elements revealed by novel joint systematic integration of human and mouse blood cell epigenomes"

### Sheet: Table Legend
Supplemental Table S6. Orthologous loci in human and mouse genomes used to estimate the enrichment of MPRA-active elements in DNA bins partitioned by epigenetic state corrrelation and interspecies sequence alignment.
This Table lists the genomic coordinates for the 30 human and 30 mouse orthologous loci used in the analysis in Supplemental Figure S35, described on pages 87-95 in the Supplemental Material. Each locus was defined as a 100 kb interval centered on the transcription start site of the target gene. The genomic coordinates (chr, start, stop), strand, and name of the target gene are given, with the hu…

### Sheet: HumanMouseOrthologousLoci
Human loci, GRCh38 assembly						Mouse loci, mm10 assembly
chr	chrStart	chrStop	strand	name		chr	chrStart	chrStop	strand	name
chrX	54980977	55080977	-	ALAS2		chrX	150497375	150597375	+	Alas2
chr8	41846762	41946762	-	ANK1		chr8	22924844	23024844	+	Ank1
chr2	60504467	60604467	-	BCL11A		chr11	24028056	24128056	+	Bcl11a
chr12	6736858	6836858	+	CD4		chr6	124838221	124938221	-	Cd4
chr22	19429457	19529457	+	CDC45		chr16	18761987	18861987	-	Cdc45
chr9	128154383	128254383	-	CIZ1		chr2	32302327	32402327	+	Ciz1
chr7	120938697	121038697	+	CPED1		chr6	21935916	22035916	+	Cped1
chr14	76260712	76360712	+	ESRRB		chr12	86311117	86411117	+	Esrrb
chr2	96936580	97036580	-	FAM178B		chr1	36633183	36733183	-	Fam178b
chr7	103024839	103124839	-	FBXL13		chr5	21595634	21695634	-	Fbxl13
chr1	16302480	16402480	-	FBXO42		chr4	141097913	141197913	+	Fbxo42
chrX	48736562	48836562	+	GATA1		chrX	7917910	8017910	-	Gata1
chr3	128443201	128543201	-	GATA2		chr6	88143891	88243891	+	Gata2
chr12	56284174	56384174	+	IL23A		chr10	128248752	128348752	-	Il23a
chrX	53271350	53371350	-	IQSEC2		chrX	152094268	152194268	+	Iqsec2
chr12	57496026	57596026	+	KIF5A		chr10	127213348	127313348	-	Kif5a
chr11	33842076	33942076	-	LMO2		chr2	103907986	104007986	+	Lmo2
chr1	11756455	11856455	-	MTHFR		chr4	147989077	148089077	+	Mthfr
chr8	127685434	127785434	+	MYC		chr15	61935391	62035391	+	Myc
chr19	12945475	13045475	+	NFIX		chr8	84750344	84850344	-	Nfix
chr3	37979642	38079642	-	PLCD1		chr9	119043502	119143502	-	Plcd1
chr20	57341396	57441396	+	RBM38		chr2	172970498	173070498	+	Rbm38
chr19	41810255	41910255	+	RPS19		chr7	24834371	24934371	+	Rps19
chr21	39395855	39495855	+	SH3BGR		chr16	96150450	96250450	+	Sh3bgr
chr17	44218141	44318141	-	SLC4A1		chr11	102316203	102416203	-	Slc4a1
chr14	64829907	64929907	-	SPTB		chr12	76660547	76760547	-	Sptb
chr1	36335924	36435924	-	STK40		chr4	126053957	126153957	+	Stk40
chr1	47182225	47282225	-	TAL1		chr4	115006426	115106426	+	Tal1
chr22	21932813	22032813	-	TOP3B		chr16	16820736	16920736	+	Top3b
chr22	21580064	21680064	-	YDJC		chr16	17094621	17194621	+	Ydjc
