## Supplementary material for "Interspecies regulatory landscapes and elements revealed by novel joint systematic integration of human and mouse blood cell epigenomes": Scripts for analyzing heritability in cCREs: blood_traits_annot.txt

trait_short	description	type
30000_irnt.female	White blood cell (leukocyte) count	count
30000_irnt.male	White blood cell (leukocyte) count	count
30010_irnt.female	Red blood cell (erythrocyte) count	count
30010_irnt.male	Red blood cell (erythrocyte) count	count
30020_irnt.female	Haemoglobin concentration	count
30020_irnt.male	Haemoglobin concentration	count
30030_irnt.female	Haematocrit percentage	count
30030_irnt.male	Haematocrit percentage	count
30040_irnt.female	Mean corpuscular volume	count
30040_irnt.male	Mean corpuscular volume	count
30050_irnt.female	Mean corpuscular haemoglobin	count
30050_irnt.male	Mean corpuscular haemoglobin	count
30060_irnt.female	Mean corpuscular haemoglobin concentration	count
30060_irnt.male	Mean corpuscular haemoglobin concentration	count
30070_irnt.female	Red blood cell (erythrocyte) distribution width	count
30070_irnt.male	Red blood cell (erythrocyte) distribution width	count
30080_irnt.female	Platelet count	count
30080_irnt.male	Platelet count	count
30090_irnt.female	Platelet crit	count
30090_irnt.male	Platelet crit	count
30100_irnt.female	Mean platelet (thrombocyte) volume	count
30100_irnt.male	Mean platelet (thrombocyte) volume	count
30110_irnt.female	Platelet distribution width	count
30110_irnt.male	Platelet distribution width	count
30120_irnt.female	Lymphocyte count	count
30120_irnt.male	Lymphocyte count	count
30130_irnt.female	Monocyte count	count
30130_irnt.male	Monocyte count	count
30140_irnt.female	Neutrophill count	count
30140_irnt.male	Neutrophill count	count
30180_irnt.female	Lymphocyte percentage	count
30180_irnt.male	Lymphocyte percentage	count
30190_irnt.female	Monocyte percentage	count
30190_irnt.male	Monocyte percentage	count
30200_irnt.female	Neutrophill percentage	count
30200_irnt.male	Neutrophill percentage	count
30210_irnt.female	Eosinophill percentage	count
30210_irnt.male	Eosinophill percentage	count
30220_irnt.female	Basophill percentage	count
30220_irnt.male	Basophill percentage	count
30240_irnt.female	Reticulocyte percentage	count
30240_irnt.male	Reticulocyte percentage	count
30250_irnt.female	Reticulocyte count	count
30250_irnt.male	Reticulocyte count	count
30260_irnt.female	Mean reticulocyte volume	count
30260_irnt.male	Mean reticulocyte volume	count
30270_irnt.female	Mean sphered cell volume	count
30270_irnt.male	Mean sphered cell volume	count
30280_irnt.female	Immature reticulocyte fraction	count
30280_irnt.male	Immature reticulocyte fraction	count
30290_irnt.female	High light scatter reticulocyte percentage	count
30290_irnt.male	High light scatter reticulocyte percentage	count
30300_irnt.female	High light scatter reticulocyte count	count
30300_irnt.male	High light scatter reticulocyte count	count
30600_irnt.female	Albumin (g/L)	chemistry
30600_irnt.male	Albumin (g/L)	chemistry
30610_irnt.female	Alkaline phosphatase (U/L)	chemistry
30610_irnt.male	Alkaline phosphatase (U/L)	chemistry
30620_irnt.female	Alanine aminotransferase (U/L)	chemistry
30620_irnt.male	Alanine aminotransferase (U/L)	chemistry
30630_irnt.female	Apoliprotein A (g/L)	chemistry
30630_irnt.male	Apoliprotein A (g/L)	chemistry
30640_irnt.female	Apoliprotein B (g/L)	chemistry
30640_irnt.male	Apoliprotein B (g/L)	chemistry
30650_irnt.female	Aspartate aminotransferase (U/L)	chemistry
30650_irnt.male	Aspartate aminotransferase (U/L)	chemistry
30660_irnt.female	Direct bilirubin (umol/L)	chemistry
30660_irnt.male	Direct bilirubin (umol/L)	chemistry
30670_irnt.female	Urea (mmol/L)	chemistry
30670_irnt.male	Urea (mmol/L)	chemistry
30680_irnt.female	Calcium (mmol/L)	chemistry
30680_irnt.male	Calcium (mmol/L)	chemistry
30690_irnt.female	Cholesterol (mmol/L)	chemistry
30690_irnt.male	Cholesterol (mmol/L)	chemistry
30700_irnt.female	Creatinine (umol/L)	chemistry
30700_irnt.male	Creatinine (umol/L)	chemistry
30710_irnt.female	C-reactive protein (mg/L)	chemistry
30710_irnt.male	C-reactive protein (mg/L)	chemistry
30720_irnt.female	Cystatin C (mg/L)	chemistry
30720_irnt.male	Cystatin C (mg/L)	chemistry
30730_irnt.female	Gamma glutamyltransferase (U/L)	chemistry
30730_irnt.male	Gamma glutamyltransferase (U/L)	chemistry
30740_irnt.female	Glucose (mmol/L)	chemistry
30740_irnt.male	Glucose (mmol/L)	chemistry
30750_irnt.female	Glycated haemoglobin (mmol/mol)	chemistry
30750_irnt.male	Glycated haemoglobin (mmol/mol)	chemistry
30760_irnt.female	HDL cholesterol (mmol/L)	chemistry
30760_irnt.male	HDL cholesterol (mmol/L)	chemistry
30770_irnt.female	IGF-1 (nmol/L)	chemistry
30770_irnt.male	IGF-1 (nmol/L)	chemistry
30780_irnt.female	LDL direct (mmol/L)	chemistry
30780_irnt.male	LDL direct (mmol/L)	chemistry
30790_irnt.female	Lipoprotein A (nmol/L)	chemistry
30790_irnt.male	Lipoprotein A (nmol/L)	chemistry
30800_irnt.female	Oestradiol (pmol/L)	chemistry
30800_irnt.male	Oestradiol (pmol/L)	chemistry
30810_irnt.female	Phosphate (mmol/L)	chemistry
30810_irnt.male	Phosphate (mmol/L)	chemistry
30820_irnt.female	Rheumatoid factor (IU/ml)	chemistry
30820_irnt.male	Rheumatoid factor (IU/ml)	chemistry
30830_irnt.female	SHBG (nmol/L)	chemistry
30830_irnt.male	SHBG (nmol/L)	chemistry
30840_irnt.female	Total bilirubin (umol/L)	chemistry
30840_irnt.male	Total bilirubin (umol/L)	chemistry
30850_irnt.female	Testosterone (nmol/L)	chemistry
30850_irnt.male	Testosterone (nmol/L)	chemistry
30860_irnt.female	Total protein (g/L)	chemistry
30860_irnt.male	Total protein (g/L)	chemistry
30870_irnt.female	Triglycerides (mmol/L)	chemistry
30870_irnt.male	Triglycerides (mmol/L)	chemistry
30880_irnt.female	Urate (umol/L)	chemistry
30880_irnt.male	Urate (umol/L)	chemistry
30890_irnt.female	Vitamin D (nmol/L)	chemistry
30890_irnt.male	Vitamin D (nmol/L)	chemistry
