## Supplementary material for "Interspecies regulatory landscapes and elements revealed by novel joint systematic integration of human and mouse blood cell epigenomes": Scripts for IDEAS modeling of epigenetic states jointly in human and mouse: metadata.human.ccre.txt

B	ATAC	B15_50	/gpfs/scratch/bmg137/production/dhs/atac/B/hg38/100254/results3.cov.bw
B	ATAC	NC14_42	/gpfs/scratch/bmg137/production/dhs/atac/B/hg38/100255/results3.cov.bw
CD34_E	ATAC	rep1	/gpfs/group/rch8/legacy/biostar/data/externalFq/yong/bigwigs/1218724_CD34_D13.all.bw
CD34_E	ATAC	rep2	/gpfs/group/rch8/legacy/biostar/data/externalFq/yong/bigwigs/1218726_CD34_D13.all.bw
CLP	ATAC	100266	/gpfs/scratch/bmg137/production/dhs/atac/CLP/hg38/100266/results3.cov.bw
CLP	ATAC	100267	/gpfs/scratch/bmg137/production/dhs/atac/CLP/hg38/100267/results3.cov.bw
CMP	ATAC	100246	/gpfs/scratch/bmg137/production/dhs/atac/CMP/hg38/100246/results3.cov.bw
CMP	ATAC	100247	/gpfs/scratch/bmg137/production/dhs/atac/CMP/hg38/100247/results3.cov.bw
ERY	ATAC	S002R5	/gpfs/scratch/bmg137/production/dhs/atac/ery/hg38/100248/results3.cov.bw
ERY	ATAC	S002S3	/gpfs/scratch/bmg137/production/dhs/atac/ery/hg38/100249/results3.cov.bw
GMP	ATAC	100256	/gpfs/scratch/bmg137/production/dhs/atac/GMP/hg38/100256/results3.cov.bw
GMP	ATAC	100257	/gpfs/scratch/bmg137/production/dhs/atac/GMP/hg38/100257/results3.cov.bw
HSC	ATAC	100258	/gpfs/scratch/bmg137/production/dhs/atac/LSK/hg38/100258/results3.cov.bw
HSC	ATAC	100259	/gpfs/scratch/bmg137/production/dhs/atac/LSK/hg38/100259/results3.cov.bw
HUDEP1	ATAC	rep1	/gpfs/group/rch8/legacy/biostar/data/externalFq/yong/bigwigs/1345648_Hudep1_ATAC_1.all.bw
HUDEP1	ATAC	rep2	/gpfs/group/rch8/legacy/biostar/data/externalFq/yong/bigwigs/1345649_Hudep1_ATAC_2.all.bw
HUDEP2	ATAC	rep1	/gpfs/group/rch8/legacy/biostar/data/externalFq/yong/bigwigs/1345651_Hudep2_ATAC_1.all.bw
HUDEP2	ATAC	rep2	/gpfs/group/rch8/legacy/biostar/data/externalFq/yong/bigwigs/1345652_Hudep2_ATAC_2.all.bw
K562	ATAC	rep1	/gpfs/scratch/bmg137/production/dhs/atac/K562/hg38/100347/results3.cov.bw
K562	ATAC	rep2	/gpfs/scratch/bmg137/production/dhs/atac/K562/hg38/100348/results3.cov.bw
LMPP	ATAC	100268	/gpfs/scratch/bmg137/production/dhs/atac/LMPP/hg38/100268/results3.cov.bw
LMPP	ATAC	100269	/gpfs/scratch/bmg137/production/dhs/atac/LMPP/hg38/100269/results3.cov.bw
MEP	ATAC	Donor2596	/gpfs/scratch/bmg137/production/dhs/atac/MEP/hg38/100346/results3.cov.bw
MEP	ATAC	Donor7256	/gpfs/scratch/bmg137/production/dhs/atac/MEP/hg38/100349/results3.cov.bw
MK	ATAC	S004BTH2	/gpfs/group/rch8/legacy/biostar/data/blueprint/S004BT43.ERX947563.Dnase.bwa.GRCh38.20151104.bw
MONc	ATAC	C0011IH1	/gpfs/group/rch8/legacy/biostar/data/blueprint/C0011I43.ERX197155.Dnase.bwa.GRCh38.20151104.bw
MONc	ATAC	C001UYH2	/gpfs/group/rch8/legacy/biostar/data/blueprint/C001UY46.ERX197158.Dnase.bwa.GRCh38.20150601.bw
MONp	ATAC	Prim_mon_C	/gpfs/scratch/bmg137/production/dhs/atac/Mono/hg38/100244/results3.cov.bw
MONp	ATAC	Prim_mon_F	/gpfs/scratch/bmg137/production/dhs/atac/Mono/hg38/100245/results3.cov.bw
MPP	ATAC	100272	/gpfs/scratch/bmg137/production/dhs/atac/MPP/hg38/100272/results3.cov.bw
MPP	ATAC	100273	/gpfs/scratch/bmg137/production/dhs/atac/MPP/hg38/100273/results3.cov.bw
NEU	ATAC	C0011IH2	/gpfs/group/rch8/legacy/biostar/data/ideas/GSM2083803_120h-Neu-Rep2.ideas.bw
NEU	ATAC	C001UYH1	/gpfs/group/rch8/legacy/biostar/data/ideas/GSM2083804_120h-Neu-Rep3.ideas.bw
NK	ATAC	S005YG	/gpfs/scratch/bmg137/production/dhs/atac/NK/hg38/100274/results3.cov.bw
NK	ATAC	S01E4WH0	/gpfs/scratch/bmg137/production/dhs/atac/NK/hg38/100275/results3.cov.bw
T_CD4	ATAC	S008H1	/gpfs/scratch/bmg137/production/dhs/atac/T_CD4/hg38/100250/results3.cov.bw
T_CD4	ATAC	S009W4	/gpfs/scratch/bmg137/production/dhs/atac/T_CD4/hg38/100251/results3.cov.bw
T_CD8	ATAC	C0066PH1	/gpfs/scratch/bmg137/production/dhs/atac/T_CD8/hg38/100253/results3.cov.bw
T_CD8	ATAC	S00C2FH1	/gpfs/scratch/bmg137/production/dhs/atac/T_CD8/hg38/100252/results3.cov.bw
