## Supplementary material for "Interspecies regulatory landscapes and elements revealed by novel joint systematic integration of human and mouse blood cell epigenomes": Scripts for IDEAS modeling of epigenetic states jointly in human and mouse: metadata.mouse.ccre.txt

B	ATAC	r1	/gpfs/group/rch8/legacy/biostar/data/giardine/ATACseq/B/mm10/100072/results3.cov.bw
CFUE	ATAC	r1	/gpfs/group/rch8/legacy/biostar/data/giardine/ATACseq/CFU-E/mm10/845/results3.cov.bw
CFUMK	ATAC	r1	/gpfs/group/rch8/legacy/biostar/data/giardine/ATACseq/CFU-Mk/mm10/855/results3.cov.bw
CMP	ATAC	r1	/gpfs/group/rch8/legacy/biostar/data/giardine/ATACseq/CMP/mm10/850/results3.cov.bw
ER4	ATAC	r1	/gpfs/group/rch8/legacy/biostar/data/giardine/ATACseq/ER4/mm10/872/results3.cov.bw
ER4	ATAC	r2	/gpfs/group/rch8/legacy/biostar/data/giardine/ATACseq/ER4/mm10/873/results3.cov.bw
ERY_ad	ATAC	r1	/gpfs/group/rch8/legacy/biostar/data/giardine/ATACseq/ery/mm10/846/results3.cov.bw
ERY_ad	ATAC	r2	/gpfs/group/rch8/legacy/biostar/data/giardine/ATACseq/ery/mm10/854/results3.cov.bw
ERY_fl	ATAC	r1	/gpfs/group/rch8/legacy/biostar/data/giardine/dnase/ery/mm10/100137/results4.cov.bw
G1E	ATAC	r1	/gpfs/group/rch8/legacy/biostar/data/giardine/ATACseq/G1E/mm10/870/results3.cov.bw
G1E	ATAC	r2	/gpfs/group/rch8/legacy/biostar/data/giardine/ATACseq/G1E/mm10/871/results3.cov.bw
GMP	ATAC	r1	/gpfs/group/rch8/legacy/biostar/data/giardine/ATACseq/GMP/mm10/843/results3.cov.bw
HPC7	ATAC	r1	/gpfs/group/rch8/legacy/biostar/data/giardine/dnase/HPC-7/mm10/100131/results4.cov.bw
iMK	ATAC	r1	/gpfs/group/rch8/legacy/biostar/data/giardine/ATACseq/megs/mm10/848/results3.cov.bw
iMK	ATAC	r2	/gpfs/group/rch8/legacy/biostar/data/giardine/ATACseq/megs/mm10/856/results3.cov.bw
LSK	ATAC	r1	/gpfs/group/rch8/legacy/biostar/data/giardine/ATACseq/LSK/mm10/1196/results3.cov.bw
MEL	ATAC	r1	/gpfs/scratch/bmg137/production/dhs/dnase/MEL/mm10/100302/results4.cov.bw
MEL	ATAC	r2	/gpfs/scratch/bmg137/production/dhs/dnase/MEL/mm10/100303/results4.cov.bw
MEP	ATAC	r1	/gpfs/group/rch8/legacy/biostar/data/giardine/ATACseq/MEP/mm10/852/results3.cov.bw
MON	ATAC	r1	/gpfs/group/rch8/legacy/biostar/data/giardine/ATACseq/Mono/mm10/1197/results3.cov.bw
NEU	ATAC	r1	/gpfs/group/rch8/legacy/biostar/data/giardine/ATACseq/neutrophil/mm10/1200/results3.cov.bw
NK	ATAC	r1	/gpfs/group/rch8/legacy/biostar/data/giardine/ATACseq/NK/mm10/100077/results3.cov.bw
T_CD4	ATAC	r1	/gpfs/group/rch8/legacy/biostar/data/giardine/ATACseq/T_CD4/mm10/100075/results3.cov.bw
T_CD8	ATAC	r1	/gpfs/group/rch8/legacy/biostar/data/giardine/ATACseq/T_CD8/mm10/100078/results3.cov.bw
