## Supplementary material for "Interspecies regulatory landscapes and elements revealed by novel joint systematic integration of human and mouse blood cell epigenomes": Scripts for IDEAS modeling of epigenetic states jointly in human and mouse: metadata.mouse.txt

B	ATAC	r1	/gpfs/group/rch8/legacy/biostar/data/giardine/ATACseq/B/mm10/100072/results3.cov.bw
B	CTCF	r1	/gpfs/group/rch8/legacy/biostar/data/giardine/tfchip/CTCF/CH12/mm10/35/results.cov.bw	/gpfs/group/rch8/legacy/biostar/data/giardine/input/CH12/mm10/36/mappedCntrl.cov.bw
B	CTCF	r2	/gpfs/group/rch8/legacy/biostar/data/giardine/tfchip/CTCF/CH12/mm10/47/results.cov.bw	/gpfs/group/rch8/legacy/biostar/data/giardine/input/CH12/mm10/36/mappedCntrl.cov.bw
B	H3K27ac	r1	/gpfs/group/rch8/legacy/biostar/data/giardine/histone/k27ac/B/mm10/100035/results.cov.bw	/gpfs/group/rch8/legacy/biostar/data/giardine/input/CH12/mm10/36_141/control.sorted.cov.bw
B	H3K27me3	r2	/gpfs/group/rch8/legacy/biostar/data/giardine/histone/k27me3/CH12/mm10/103/results.cov.bw	/gpfs/group/rch8/legacy/biostar/data/giardine/input/CH12/mm10/36_141/control.sorted.cov.bw
B	H3K36me3	r1	/gpfs/group/rch8/legacy/biostar/data/giardine/histone/k36me3/CH12/mm10/157/results.cov.bw	/gpfs/group/rch8/legacy/biostar/data/giardine/input/CH12/mm10/36_141/control.sorted.cov.bw
B	H3K36me3	r2	/gpfs/group/rch8/legacy/biostar/data/giardine/histone/k36me3/CH12/mm10/126/results.cov.bw	/gpfs/group/rch8/legacy/biostar/data/giardine/input/CH12/mm10/36_141/control.sorted.cov.bw
B	H3K4me1	r1	/gpfs/group/rch8/legacy/biostar/data/giardine/histone/k4me1/CH12/mm10/86/results.cov.bw	/gpfs/group/rch8/legacy/biostar/data/giardine/input/CH12/mm10/36_141/control.sorted.cov.bw
B	H3K4me1	r2	/gpfs/group/rch8/legacy/biostar/data/giardine/histone/k4me1/CH12/mm10/100/results.cov.bw	/gpfs/group/rch8/legacy/biostar/data/giardine/input/CH12/mm10/36_141/control.sorted.cov.bw
B	H3K4me3	r1	/gpfs/group/rch8/legacy/biostar/data/giardine/histone/k4me3/CH12/mm10/101/results.cov.bw	/gpfs/group/rch8/legacy/biostar/data/giardine/input/CH12/mm10/36_141/control.sorted.cov.bw
B	H3K4me3	r2	/gpfs/group/rch8/legacy/biostar/data/giardine/histone/k4me3/CH12/mm10/146/results.cov.bw	/gpfs/group/rch8/legacy/biostar/data/giardine/input/CH12/mm10/36_141/control.sorted.cov.bw
B	H3K9me3	r1	/gpfs/group/rch8/legacy/biostar/data/giardine/histone/k9me3/CH12/mm10/104/results.cov.bw	/gpfs/group/rch8/legacy/biostar/data/giardine/input/CH12/mm10/36_141/control.sorted.cov.bw
B	H3K9me3	r2	/gpfs/group/rch8/legacy/biostar/data/giardine/histone/k9me3/CH12/mm10/156/results.cov.bw	/gpfs/group/rch8/legacy/biostar/data/giardine/input/CH12/mm10/36_141/control.sorted.cov.bw
CFUE	ATAC	r1	/gpfs/group/rch8/legacy/biostar/data/giardine/ATACseq/CFU-E/mm10/845/results3.cov.bw
CFUE	CTCF	r1	/gpfs/group/rch8/legacy/biostar/data/giardine/tfchip/CTCF/CFU-E/mm10/1980/results.cov.bw	/gpfs/group/rch8/legacy/biostar/data/giardine/input/CFU-E/mm10/1986/control.cov.bw
CFUE	H3K27ac	r1	/gpfs/group/rch8/legacy/biostar/data/giardine/histone/k27ac/CFU-E/mm10/100030/results.cov.bw	/gpfs/group/rch8/legacy/biostar/data/giardine/input/CFU-E/mm10/1986/control.cov.bw
CFUE	H3K4me1	r1	/gpfs/group/rch8/legacy/biostar/data/giardine/histone/k4me1/CFU-E/mm10/100046/results.cov.bw	/gpfs/group/rch8/legacy/biostar/data/giardine/input/CFU-E/mm10/1986/control.cov.bw
CFUE	H3K4me3	r1	/gpfs/group/rch8/legacy/biostar/data/giardine/histone/k4me3/CFU-E/mm10/100062/results.cov.bw	/gpfs/group/rch8/legacy/biostar/data/giardine/input/CFU-E/mm10/1986/control.cov.bw
CFUMK	ATAC	r1	/gpfs/group/rch8/legacy/biostar/data/giardine/ATACseq/CFU-Mk/mm10/855/results3.cov.bw
CFUMK	CTCF	r1	/gpfs/group/rch8/legacy/biostar/data/giardine/tfchip/CTCF/CFU-Mk/mm10/1979/results.cov.bw	/gpfs/group/rch8/legacy/biostar/data/giardine/input/CFU-Mk/mm10/1985/control.cov.bw
CLP	H3K27ac	r1	/gpfs/group/rch8/legacy/biostar/data/giardine/histone/k27ac/CLP/mm10/100039/results.cov.bw	/gpfs/group/rch8/legacy/biostar/data/giardine/input/MEP/mm10/183/mappedCntrl.cov.bw
CLP	H3K4me1	r1	/gpfs/group/rch8/legacy/biostar/data/giardine/histone/k4me1/CLP/mm10/100055/results.cov.bw	/gpfs/group/rch8/legacy/biostar/data/giardine/input/MEP/mm10/183/mappedCntrl.cov.bw
CLP	H3K4me3	r1	/gpfs/group/rch8/legacy/biostar/data/giardine/histone/k4me3/CLP/mm10/100071/results.cov.bw	/gpfs/group/rch8/legacy/biostar/data/giardine/input/MEP/mm10/183/mappedCntrl.cov.bw
CMP	ATAC	r1	/gpfs/group/rch8/legacy/biostar/data/giardine/ATACseq/CMP/mm10/850/results3.cov.bw
CMP	CTCF	r1	/gpfs/group/rch8/legacy/biostar/data/giardine/tfchip/CTCF/CMP/mm10/1976/results.cov.bw	/gpfs/group/rch8/legacy/biostar/data/giardine/input/CMP/mm10/1982/control.cov.bw
CMP	H3K27ac	r1	/gpfs/group/rch8/legacy/biostar/data/giardine/histone/k27ac/CMP/mm10/100027/results.cov.bw	/gpfs/group/rch8/legacy/biostar/data/giardine/input/CMP/mm10/1982/control.cov.bw
CMP	H3K4me1	r1	/gpfs/group/rch8/legacy/biostar/data/giardine/histone/k4me1/CMP/mm10/100043/results.cov.bw	/gpfs/group/rch8/legacy/biostar/data/giardine/input/CMP/mm10/1982/control.cov.bw
CMP	H3K4me3	r1	/gpfs/group/rch8/legacy/biostar/data/giardine/histone/k4me3/CMP/mm10/100059/results.cov.bw	/gpfs/group/rch8/legacy/biostar/data/giardine/input/CMP/mm10/1982/control.cov.bw
ER4	ATAC	r1	/gpfs/group/rch8/legacy/biostar/data/giardine/ATACseq/ER4/mm10/872/results3.cov.bw
ER4	ATAC	r2	/gpfs/group/rch8/legacy/biostar/data/giardine/ATACseq/ER4/mm10/873/results3.cov.bw
ER4	CTCF	r1	/gpfs/group/rch8/legacy/biostar/data/giardine/tfchip/CTCF/ER4/mm10/1775/results.cov.bw	/gpfs/group/rch8/legacy/biostar/data/giardine/input/ER4/mm10/1774/control.cov.bw
ER4	CTCF	r2	/gpfs/group/rch8/legacy/biostar/data/giardine/tfchip/CTCF/ER4/mm10/1776/results.cov.bw	/gpfs/group/rch8/legacy/biostar/data/giardine/input/ER4/mm10/1774/control.cov.bw
ER4	H3K27ac	r1	/gpfs/group/rch8/legacy/biostar/data/giardine/histone/k27ac/ER4/mm10/538/results.cov.bw	/gpfs/group/rch8/legacy/biostar/data/giardine/input/ER4/mm10/2_137_151_240/control.sorted.cov.bw
ER4	H3K27ac	r2	/gpfs/group/rch8/legacy/biostar/data/giardine/histone/k27ac/ER4/mm10/539/results.cov.bw	/gpfs/group/rch8/legacy/biostar/data/giardine/input/ER4/mm10/2_137_151_240/control.sorted.cov.bw
ER4	H3K27me3	r1	/gpfs/group/rch8/legacy/biostar/data/giardine/histone/k27me3/ER4/mm10/11/results.cov.bw	/gpfs/group/rch8/legacy/biostar/data/giardine/input/ER4/mm10/2_137_151_240/control.sorted.cov.bw
ER4	H3K27me3	r2	/gpfs/group/rch8/legacy/biostar/data/giardine/histone/k27me3/ER4/mm10/113/results.cov.bw	/gpfs/group/rch8/legacy/biostar/data/giardine/input/ER4/mm10/2_137_151_240/control.sorted.cov.bw
ER4	H3K36me3	r1	/gpfs/group/rch8/legacy/biostar/data/giardine/histone/k36me3/ER4/mm10/109/results.cov.bw	/gpfs/group/rch8/legacy/biostar/data/giardine/input/ER4/mm10/2_137_151_240/control.sorted.cov.bw
ER4	H3K36me3	r2	/gpfs/group/rch8/legacy/biostar/data/giardine/histone/k36me3/ER4/mm10/135/results.cov.bw	/gpfs/group/rch8/legacy/biostar/data/giardine/input/ER4/mm10/2_137_151_240/control.sorted.cov.bw
ER4	H3K4me1	r1	/gpfs/group/rch8/legacy/biostar/data/giardine/histone/k4me1/ER4/mm10/12/results.cov.bw	/gpfs/group/rch8/legacy/biostar/data/giardine/input/ER4/mm10/2_137_151_240/control.sorted.cov.bw
ER4	H3K4me1	r2	/gpfs/group/rch8/legacy/biostar/data/giardine/histone/k4me1/ER4/mm10/99/results.cov.bw	/gpfs/group/rch8/legacy/biostar/data/giardine/input/ER4/mm10/2_137_151_240/control.sorted.cov.bw
ER4	H3K4me3	r1	/gpfs/group/rch8/legacy/biostar/data/giardine/histone/k4me3/ER4/mm10/98/results.cov.bw	/gpfs/group/rch8/legacy/biostar/data/giardine/input/ER4/mm10/2_137_151_240/control.sorted.cov.bw
ER4	H3K4me3	r2	/gpfs/group/rch8/legacy/biostar/data/giardine/histone/k4me3/ER4/mm10/13/results.cov.bw	/gpfs/group/rch8/legacy/biostar/data/giardine/input/ER4/mm10/2_137_151_240/control.sorted.cov.bw
ER4	H3K9me3	r1	/gpfs/group/rch8/legacy/biostar/data/giardine/histone/k9me3/ER4/mm10/59/results.cov.bw	/gpfs/group/rch8/legacy/biostar/data/giardine/input/ER4/mm10/2_137_151_240/control.sorted.cov.bw
ER4	H3K9me3	r2	/gpfs/group/rch8/legacy/biostar/data/giardine/histone/k9me3/ER4/mm10/134/results.cov.bw	/gpfs/group/rch8/legacy/biostar/data/giardine/input/ER4/mm10/2_137_151_240/control.sorted.cov.bw
ERY_ad	ATAC	r1	/gpfs/group/rch8/legacy/biostar/data/giardine/ATACseq/ery/mm10/846/results3.cov.bw
ERY_ad	ATAC	r2	/gpfs/group/rch8/legacy/biostar/data/giardine/ATACseq/ery/mm10/854/results3.cov.bw
ERY_ad	CTCF	r1	/gpfs/group/rch8/legacy/biostar/data/giardine/tfchip/CTCF/ery/mm10/1909/results.cov.bw	/gpfs/group/rch8/legacy/biostar/data/giardine/input/ery/mm10/1928/control.cov.bw
ERY_ad	CTCF	r2	/gpfs/group/rch8/legacy/biostar/data/giardine/tfchip/CTCF/ery/mm10/1926/results.cov.bw	/gpfs/group/rch8/legacy/biostar/data/giardine/input/ery/mm10/1928/control.cov.bw
ERY_ad	H3K27ac	r1	/gpfs/group/rch8/legacy/biostar/data/giardine/histone/k27ac/ery/mm10/100031/results.cov.bw	/gpfs/group/rch8/legacy/biostar/data/giardine/input/ery/mm10/100168/control.cov.bw
ERY_ad	H3K27ac	r2	/gpfs/group/rch8/legacy/biostar/data/giardine/histone/k27ac/ery/mm10/100007/results.cov.bw	/gpfs/group/rch8/legacy/biostar/data/giardine/input/ery/mm10/100003/mappedCntrl.cov.bw
ERY_ad	H3K27me3	r1	/gpfs/group/rch8/legacy/biostar/data/giardine/histone/k27me3/ery/mm10/100145/results.cov.bw	/gpfs/group/rch8/legacy/biostar/data/giardine/input/ery/mm10/100168/control.cov.bw
ERY_ad	H3K4me1	r1	/gpfs/group/rch8/legacy/biostar/data/giardine/histone/k4me1/ery/mm10/100047/results.cov.bw	/gpfs/group/rch8/legacy/biostar/data/giardine/input/ery/mm10/100168/control.cov.bw
ERY_ad	H3K4me1	r2	/gpfs/group/rch8/legacy/biostar/data/giardine/histone/k4me1/ery/mm10/1911/results.cov.bw	/gpfs/group/rch8/legacy/biostar/data/giardine/input/ery/mm10/1928/control.cov.bw
ERY_ad	H3K4me3	r1	/gpfs/group/rch8/legacy/biostar/data/giardine/histone/k4me3/ery/mm10/100063/results.cov.bw	/gpfs/group/rch8/legacy/biostar/data/giardine/input/ery/mm10/100168/control.cov.bw
ERY_ad	H3K4me3	r2	/gpfs/group/rch8/legacy/biostar/data/giardine/histone/k4me3/ery/mm10/100009/results.cov.bw	/gpfs/group/rch8/legacy/biostar/data/giardine/input/ery/mm10/100168/control.cov.bw
ERY_fl	ATAC	r1	/gpfs/group/rch8/legacy/biostar/data/giardine/dnase/ery/mm10/100137/results4.cov.bw
ERY_fl	CTCF	r1	/gpfs/group/rch8/legacy/biostar/data/giardine/tfchip/CTCF/ery/mm10/100162/results.cov.bw	/gpfs/group/rch8/legacy/biostar/data/giardine/input/ery/mm10/100167/control.cov.bw
ERY_fl	CTCF	r2	/gpfs/group/rch8/legacy/biostar/data/giardine/tfchip/CTCF/ery/mm10/100163/results.cov.bw	/gpfs/group/rch8/legacy/biostar/data/giardine/input/ery/mm10/100167/control.cov.bw
ERY_fl	H3K27ac	r1	/gpfs/group/rch8/legacy/biostar/data/giardine/histone/k27ac/ery/mm10/100161/results.cov.bw	/gpfs/group/rch8/legacy/biostar/data/giardine/input/ery/mm10/56_150/control.sorted.cov.bw
ERY_fl	H3K27ac	r2	/gpfs/group/rch8/legacy/biostar/data/giardine/histone/k27ac/ery/mm10/100160/results.cov.bw	/gpfs/group/rch8/legacy/biostar/data/giardine/input/ery/mm10/56_150/control.sorted.cov.bw
ERY_fl	H3K27me3	r1	/gpfs/group/rch8/legacy/biostar/data/giardine/histone/k27me3/ery/mm10/112/results.cov.bw	/gpfs/group/rch8/legacy/biostar/data/giardine/input/ery/mm10/56_150/control.sorted.cov.bw
ERY_fl	H3K27me3	r2	/gpfs/group/rch8/legacy/biostar/data/giardine/histone/k27me3/ery/mm10/132/results.cov.bw	/gpfs/group/rch8/legacy/biostar/data/giardine/input/ery/mm10/56_150/control.sorted.cov.bw
ERY_fl	H3K36me3	r1	/gpfs/group/rch8/legacy/biostar/data/giardine/histone/k36me3/ery/mm10/133/results.cov.bw	/gpfs/group/rch8/legacy/biostar/data/giardine/input/ery/mm10/56_150/control.sorted.cov.bw
ERY_fl	H3K36me3	r2	/gpfs/group/rch8/legacy/biostar/data/giardine/histone/k36me3/ery/mm10/124/results.cov.bw	/gpfs/group/rch8/legacy/biostar/data/giardine/input/ery/mm10/56_150/control.sorted.cov.bw
ERY_fl	H3K4me1	r1	/gpfs/group/rch8/legacy/biostar/data/giardine/histone/k4me1/ery/mm10/95/results.cov.bw	/gpfs/group/rch8/legacy/biostar/data/giardine/input/ery/mm10/56_150/control.sorted.cov.bw
ERY_fl	H3K4me1	r2	/gpfs/group/rch8/legacy/biostar/data/giardine/histone/k4me1/ery/mm10/116/results.cov.bw	/gpfs/group/rch8/legacy/biostar/data/giardine/input/ery/mm10/56_150/control.sorted.cov.bw
ERY_fl	H3K4me3	r1	/gpfs/group/rch8/legacy/biostar/data/giardine/histone/k4me3/ery/mm10/131/results.cov.bw	/gpfs/group/rch8/legacy/biostar/data/giardine/input/ery/mm10/56_150/control.sorted.cov.bw
ERY_fl	H3K4me3	r2	/gpfs/group/rch8/legacy/biostar/data/giardine/histone/k4me3/ery/mm10/120/results.cov.bw	/gpfs/group/rch8/legacy/biostar/data/giardine/input/ery/mm10/56_150/control.sorted.cov.bw
ERY_fl	H3K9me3	r1	/gpfs/group/rch8/legacy/biostar/data/giardine/histone/k9me3/ery/mm10/144/results.cov.bw	/gpfs/group/rch8/legacy/biostar/data/giardine/input/ery/mm10/56_150/control.sorted.cov.bw
ERY_fl	H3K9me3	r2	/gpfs/group/rch8/legacy/biostar/data/giardine/histone/k9me3/ery/mm10/117/results.cov.bw	/gpfs/group/rch8/legacy/biostar/data/giardine/input/ery/mm10/56_150/control.sorted.cov.bw
G1E	ATAC	r1	/gpfs/group/rch8/legacy/biostar/data/giardine/ATACseq/G1E/mm10/870/results3.cov.bw
G1E	ATAC	r2	/gpfs/group/rch8/legacy/biostar/data/giardine/ATACseq/G1E/mm10/871/results3.cov.bw
G1E	CTCF	r1	/gpfs/group/rch8/legacy/biostar/data/giardine/tfchip/CTCF/G1E/mm10/1925/results.cov.bw	/gpfs/group/rch8/legacy/biostar/data/giardine/input/G1E/mm10/1924/control.cov.bw
G1E	CTCF	r2	/gpfs/scratch/bmg137/production/tfchip/CTCF/G1E/mm10/2628/results.cov.bw	/gpfs/group/rch8/legacy/biostar/data/giardine/input/G1E/mm10/1924/control.cov.bw
G1E	H3K27ac	r1	/gpfs/group/rch8/legacy/biostar/data/giardine/histone/k27ac/G1E/mm10/534/results.cov.bw	/gpfs/group/rch8/legacy/biostar/data/giardine/input/G1E/mm10/18_138_154_396/control.sorted.cov.bw
G1E	H3K27ac	r2	/gpfs/group/rch8/legacy/biostar/data/giardine/histone/k27ac/G1E/mm10/535/results.cov.bw	/gpfs/group/rch8/legacy/biostar/data/giardine/input/G1E/mm10/18_138_154_396/control.sorted.cov.bw
G1E	H3K27me3	r1	/gpfs/group/rch8/legacy/biostar/data/giardine/histone/k27me3/G1E/mm10/24/results.cov.bw	/gpfs/group/rch8/legacy/biostar/data/giardine/input/G1E/mm10/18_138_154_396/control.sorted.cov.bw
G1E	H3K27me3	r2	/gpfs/group/rch8/legacy/biostar/data/giardine/histone/k27me3/G1E/mm10/15/results.cov.bw	/gpfs/group/rch8/legacy/biostar/data/giardine/input/G1E/mm10/18_138_154_396/control.sorted.cov.bw
G1E	H3K36me3	r1	/gpfs/group/rch8/legacy/biostar/data/giardine/histone/k36me3/G1E/mm10/127/results.cov.bw	/gpfs/group/rch8/legacy/biostar/data/giardine/input/G1E/mm10/18_138_154_396/control.sorted.cov.bw
G1E	H3K36me3	r2	/gpfs/group/rch8/legacy/biostar/data/giardine/histone/k36me3/G1E/mm10/108/results.cov.bw	/gpfs/group/rch8/legacy/biostar/data/giardine/input/G1E/mm10/18_138_154_396/control.sorted.cov.bw
G1E	H3K4me1	r1	/gpfs/group/rch8/legacy/biostar/data/giardine/histone/k4me1/G1E/mm10/21/results.cov.bw	/gpfs/group/rch8/legacy/biostar/data/giardine/input/G1E/mm10/18_138_154_396/control.sorted.cov.bw
G1E	H3K4me1	r2	/gpfs/group/rch8/legacy/biostar/data/giardine/histone/k4me1/G1E/mm10/87/results.cov.bw	/gpfs/group/rch8/legacy/biostar/data/giardine/input/G1E/mm10/18_138_154_396/control.sorted.cov.bw
G1E	H3K4me3	r1	/gpfs/group/rch8/legacy/biostar/data/giardine/histone/k4me3/G1E/mm10/97/results.cov.bw	/gpfs/group/rch8/legacy/biostar/data/giardine/input/G1E/mm10/18_138_154_396/control.sorted.cov.bw
G1E	H3K4me3	r2	/gpfs/group/rch8/legacy/biostar/data/giardine/histone/k4me3/G1E/mm10/22/results.cov.bw	/gpfs/group/rch8/legacy/biostar/data/giardine/input/G1E/mm10/18_138_154_396/control.sorted.cov.bw
G1E	H3K9me3	r1	/gpfs/group/rch8/legacy/biostar/data/giardine/histone/k9me3/G1E/mm10/94/results.cov.bw	/gpfs/group/rch8/legacy/biostar/data/giardine/input/G1E/mm10/18_138_154_396/control.sorted.cov.bw
G1E	H3K9me3	r2	/gpfs/group/rch8/legacy/biostar/data/giardine/histone/k9me3/G1E/mm10/88/results.cov.bw	/gpfs/group/rch8/legacy/biostar/data/giardine/input/G1E/mm10/18_138_154_396/control.sorted.cov.bw
GMP	ATAC	r1	/gpfs/group/rch8/legacy/biostar/data/giardine/ATACseq/GMP/mm10/843/results3.cov.bw
GMP	CTCF	r1	/gpfs/group/rch8/legacy/biostar/data/giardine/tfchip/CTCF/GMP/mm10/1977/results.cov.bw	/gpfs/group/rch8/legacy/biostar/data/giardine/input/GMP/mm10/1983/control.cov.bw
GMP	H3K27ac	r1	/gpfs/group/rch8/legacy/biostar/data/giardine/histone/k27ac/GMP/mm10/100028/results.cov.bw	/gpfs/group/rch8/legacy/biostar/data/giardine/input/GMP/mm10/1983/control.cov.bw
GMP	H3K4me1	r1	/gpfs/group/rch8/legacy/biostar/data/giardine/histone/k4me1/GMP/mm10/100044/results.cov.bw	/gpfs/group/rch8/legacy/biostar/data/giardine/input/GMP/mm10/1983/control.cov.bw
GMP	H3K4me3	r1	/gpfs/group/rch8/legacy/biostar/data/giardine/histone/k4me3/GMP/mm10/100060/results.cov.bw	/gpfs/group/rch8/legacy/biostar/data/giardine/input/GMP/mm10/1983/control.cov.bw
HPC7	ATAC	r1	/gpfs/group/rch8/legacy/biostar/data/giardine/dnase/HPC-7/mm10/100131/results4.cov.bw
HPC7	CTCF	r1	/gpfs/group/rch8/legacy/biostar/data/giardine/tfchip/CTCF/HPC-7/mm10/100127/results.cov.bw	/gpfs/group/rch8/legacy/biostar/data/giardine/input/HPC-7/mm10/100135/mappedCntrl.cov.bw
HPC7	H3K27ac	r1	/gpfs/group/rch8/legacy/biostar/data/giardine/histone/k27ac/HPC-7/mm10/100128/results.cov.bw	/gpfs/group/rch8/legacy/biostar/data/giardine/input/HPC-7/mm10/100136/mappedCntrl.cov.bw
HPC7	H3K27me3	r1	/gpfs/group/rch8/legacy/biostar/data/giardine/histone/k27me3/HPC-7/mm10/100132/results.cov.bw	/gpfs/group/rch8/legacy/biostar/data/giardine/input/HPC-7/mm10/100136/mappedCntrl.cov.bw
HPC7	H3K36me3	r1	/gpfs/group/rch8/legacy/biostar/data/giardine/histone/k36me3/HPC-7/mm10/100133/results.cov.bw	/gpfs/group/rch8/legacy/biostar/data/giardine/input/HPC-7/mm10/100136/mappedCntrl.cov.bw
HPC7	H3K4me1	r1	/gpfs/group/rch8/legacy/biostar/data/giardine/histone/k4me1/HPC-7/mm10/100129/results.cov.bw	/gpfs/group/rch8/legacy/biostar/data/giardine/input/HPC-7/mm10/100136/mappedCntrl.cov.bw
HPC7	H3K4me3	r1	/gpfs/group/rch8/legacy/biostar/data/giardine/histone/k4me3/HPC-7/mm10/100134/results.cov.bw	/gpfs/group/rch8/legacy/biostar/data/giardine/input/HPC-7/mm10/100136/mappedCntrl.cov.bw
iMEL	CTCF	r1	/gpfs/scratch/bmg137/production/tfchip/CTCF/MEL/mm10/100312/results.cov.bw	/gpfs/group/rch8/legacy/biostar/data/giardine/input/MEL/mm10/100310/control.cov.bw
iMEL	CTCF	r2	/gpfs/scratch/bmg137/production/tfchip/CTCF/MEL/mm10/100313/results.cov.bw	/gpfs/group/rch8/legacy/biostar/data/giardine/input/MEL/mm10/100311/control.cov.bw
iMEL	H3K27me3	r1	/gpfs/scratch/bmg137/production/histone/k27me3/MEL/mm10/100330/results.cov.bw	/gpfs/group/rch8/legacy/biostar/data/giardine/input/MEL/mm10/100310/control.cov.bw
iMEL	H3K27me3	r2	/gpfs/scratch/bmg137/production/histone/k27me3/MEL/mm10/100331/results.cov.bw	/gpfs/group/rch8/legacy/biostar/data/giardine/input/MEL/mm10/100311/control.cov.bw
iMEL	H3K36me3	r1	/gpfs/scratch/bmg137/production/histone/k36me3/MEL/mm10/100334/results.cov.bw	/gpfs/group/rch8/legacy/biostar/data/giardine/input/MEL/mm10/100310/control.cov.bw
iMEL	H3K36me3	r2	/gpfs/scratch/bmg137/production/histone/k36me3/MEL/mm10/100335/results.cov.bw	/gpfs/group/rch8/legacy/biostar/data/giardine/input/MEL/mm10/100311/control.cov.bw
iMEL	H3K4me1	r1	/gpfs/scratch/bmg137/production/histone/k4me1/MEL/mm10/100320/results.cov.bw	/gpfs/group/rch8/legacy/biostar/data/giardine/input/MEL/mm10/100310/control.cov.bw
iMEL	H3K4me1	r2	/gpfs/scratch/bmg137/production/histone/k4me1/MEL/mm10/100321/results.cov.bw	/gpfs/group/rch8/legacy/biostar/data/giardine/input/MEL/mm10/100311/control.cov.bw
iMEL	H3K4me3	r1	/gpfs/scratch/bmg137/production/histone/k4me3/MEL/mm10/100318/results.cov.bw	/gpfs/group/rch8/legacy/biostar/data/giardine/input/MEL/mm10/100310/control.cov.bw
iMEL	H3K4me3	r2	/gpfs/scratch/bmg137/production/histone/k4me3/MEL/mm10/100319/results.cov.bw	/gpfs/group/rch8/legacy/biostar/data/giardine/input/MEL/mm10/100311/control.cov.bw
iMEL	H3K9me3	r1	/gpfs/scratch/bmg137/production/histone/k9me3/MEL/mm10/100324/results.cov.bw	/gpfs/group/rch8/legacy/biostar/data/giardine/input/MEL/mm10/100310/control.cov.bw
iMEL	H3K9me3	r2	/gpfs/scratch/bmg137/production/histone/k9me3/MEL/mm10/100325/results.cov.bw	/gpfs/group/rch8/legacy/biostar/data/giardine/input/MEL/mm10/100311/control.cov.bw
iMK	ATAC	r1	/gpfs/group/rch8/legacy/biostar/data/giardine/ATACseq/megs/mm10/848/results3.cov.bw
iMK	ATAC	r2	/gpfs/group/rch8/legacy/biostar/data/giardine/ATACseq/megs/mm10/856/results3.cov.bw
iMK	CTCF	r1	/gpfs/group/rch8/legacy/biostar/data/giardine/tfchip/CTCF/MK/mm10/1908/results.cov.bw	/gpfs/group/rch8/legacy/biostar/data/giardine/input/megs/mm10/1929/control.cov.bw
iMK	CTCF	r2	/gpfs/group/rch8/legacy/biostar/data/giardine/tfchip/CTCF/MK/mm10/1910/results.cov.bw	/gpfs/group/rch8/legacy/biostar/data/giardine/input/megs/mm10/1929/control.cov.bw
iMK	H3K27ac	r1	/gpfs/group/rch8/legacy/biostar/data/giardine/histone/k27ac/megs/mm10/100117/results.cov.bw	/gpfs/group/rch8/legacy/biostar/data/giardine/input/megs/mm10/100170/control.cov.bw
iMK	H3K27ac	r2	/gpfs/group/rch8/legacy/biostar/data/giardine/histone/k27ac/megs/mm10/100119/results.cov.bw	/gpfs/group/rch8/legacy/biostar/data/giardine/input/megs/mm10/100170/control.cov.bw
iMK	H3K27me3	r1	/gpfs/group/rch8/legacy/biostar/data/giardine/histone/k27me3/megs/mm10/1907/results.cov.bw	/gpfs/group/rch8/legacy/biostar/data/giardine/input/megs/mm10/1929/control.cov.bw
iMK	H3K27me3	r2	/gpfs/group/rch8/legacy/biostar/data/giardine/histone/k27me3/megs/mm10/1913/results.cov.bw	/gpfs/group/rch8/legacy/biostar/data/giardine/input/megs/mm10/1929/control.cov.bw
iMK	H3K4me1	r1	/gpfs/group/rch8/legacy/biostar/data/giardine/histone/k4me1/megs/mm10/1905/results.cov.bw	/gpfs/group/rch8/legacy/biostar/data/giardine/input/megs/mm10/1929/control.cov.bw
iMK	H3K4me1	r2	/gpfs/group/rch8/legacy/biostar/data/giardine/histone/k4me1/megs/mm10/1912/results.cov.bw	/gpfs/group/rch8/legacy/biostar/data/giardine/input/megs/mm10/1929/control.cov.bw
iMK	H3K4me3	r1	/gpfs/group/rch8/legacy/biostar/data/giardine/histone/k4me3/megs/mm10/100126/results.cov.bw	/gpfs/group/rch8/legacy/biostar/data/giardine/input/megs/mm10/100170/control.cov.bw
iMK	H3K4me3	r2	/gpfs/group/rch8/legacy/biostar/data/giardine/histone/k4me3/megs/mm10/100016/results.cov.bw	/gpfs/group/rch8/legacy/biostar/data/giardine/input/megs/mm10/100170/control.cov.bw
iMK	H3K9me3	r1	/gpfs/group/rch8/legacy/biostar/data/giardine/histone/k9me3/megs/mm10/1906/results.cov.bw	/gpfs/group/rch8/legacy/biostar/data/giardine/input/megs/mm10/1929/control.cov.bw
LSK	ATAC	r1	/gpfs/group/rch8/legacy/biostar/data/giardine/ATACseq/LSK/mm10/1196/results3.cov.bw
LSK	CTCF	r1	/gpfs/group/rch8/legacy/biostar/data/giardine/tfchip/CTCF/LSK/mm10/1927/results.cov.bw	/gpfs/group/rch8/legacy/biostar/data/giardine/input/LSK/mm10/1296/control.cov.bw
LSK	H3K27ac	r1	/gpfs/group/rch8/legacy/biostar/data/giardine/histone/k27ac/LSK/mm10/100024_100025_100026/results.cov.bw	/gpfs/group/rch8/legacy/biostar/data/giardine/input/LSK/mm10/1296/control.cov.bw
LSK	H3K4me1	r1	/gpfs/group/rch8/legacy/biostar/data/giardine/histone/k4me1/LSK/mm10/100040_100041_100042/results.cov.bw	/gpfs/group/rch8/legacy/biostar/data/giardine/input/LSK/mm10/1296/control.cov.bw
LSK	H3K4me3	r1	/gpfs/group/rch8/legacy/biostar/data/giardine/histone/k4me3/LSK/mm10/100056_100057_100058/results.cov.bw	/gpfs/group/rch8/legacy/biostar/data/giardine/input/LSK/mm10/1296/control.cov.bw
MEL	ATAC	r1	/gpfs/scratch/bmg137/production/dhs/dnase/MEL/mm10/100302/results4.cov.bw
MEL	ATAC	r2	/gpfs/scratch/bmg137/production/dhs/dnase/MEL/mm10/100303/results4.cov.bw
MEL	CTCF	r1	/gpfs/scratch/bmg137/production/tfchip/CTCF/MEL/mm10/100308/results.cov.bw	/gpfs/group/rch8/legacy/biostar/data/giardine/input/MEL/mm10/100304/control.cov.bw
MEL	CTCF	r2	/gpfs/scratch/bmg137/production/tfchip/CTCF/MEL/mm10/100309/results.cov.bw	/gpfs/group/rch8/legacy/biostar/data/giardine/input/MEL/mm10/100305/control.cov.bw
MEL	H3K27ac	r1	/gpfs/scratch/bmg137/production/histone/k27ac/MEL/mm10/100326/results.cov.bw	/gpfs/group/rch8/legacy/biostar/data/giardine/input/MEL/mm10/100304/control.cov.bw
MEL	H3K27ac	r2	/gpfs/scratch/bmg137/production/histone/k27ac/MEL/mm10/100327/results.cov.bw	/gpfs/group/rch8/legacy/biostar/data/giardine/input/MEL/mm10/100305/control.cov.bw
MEL	H3K27me3	r1	/gpfs/scratch/bmg137/production/histone/k27me3/MEL/mm10/100328/results.cov.bw	/gpfs/group/rch8/legacy/biostar/data/giardine/input/MEL/mm10/100304/control.cov.bw
MEL	H3K27me3	r2	/gpfs/scratch/bmg137/production/histone/k27me3/MEL/mm10/100329/results.cov.bw	/gpfs/group/rch8/legacy/biostar/data/giardine/input/MEL/mm10/100305/control.cov.bw
MEL	H3K36me3	r1	/gpfs/scratch/bmg137/production/histone/k36me3/MEL/mm10/100332/results.cov.bw	/gpfs/group/rch8/legacy/biostar/data/giardine/input/MEL/mm10/100304/control.cov.bw
MEL	H3K36me3	r2	/gpfs/scratch/bmg137/production/histone/k36me3/MEL/mm10/100333/results.cov.bw	/gpfs/group/rch8/legacy/biostar/data/giardine/input/MEL/mm10/100305/control.cov.bw
MEL	H3K4me1	r1	/gpfs/scratch/bmg137/production/histone/k4me1/MEL/mm10/100316/results.cov.bw	/gpfs/group/rch8/legacy/biostar/data/giardine/input/MEL/mm10/100304/control.cov.bw
MEL	H3K4me1	r2	/gpfs/scratch/bmg137/production/histone/k4me1/MEL/mm10/100317/results.cov.bw	/gpfs/group/rch8/legacy/biostar/data/giardine/input/MEL/mm10/100305/control.cov.bw
MEL	H3K4me3	r1	/gpfs/scratch/bmg137/production/histone/k4me3/MEL/mm10/100306/results.cov.bw	/gpfs/group/rch8/legacy/biostar/data/giardine/input/MEL/mm10/100304/control.cov.bw
MEL	H3K4me3	r2	/gpfs/scratch/bmg137/production/histone/k4me3/MEL/mm10/100307/results.cov.bw	/gpfs/group/rch8/legacy/biostar/data/giardine/input/MEL/mm10/100305/control.cov.bw
MEL	H3K9me3	r1	/gpfs/scratch/bmg137/production/histone/k9me3/MEL/mm10/100322/results.cov.bw	/gpfs/group/rch8/legacy/biostar/data/giardine/input/MEL/mm10/100304/control.cov.bw
MEL	H3K9me3	r2	/gpfs/scratch/bmg137/production/histone/k9me3/MEL/mm10/100323/results.cov.bw	/gpfs/group/rch8/legacy/biostar/data/giardine/input/MEL/mm10/100305/control.cov.bw
MEP	ATAC	r1	/gpfs/group/rch8/legacy/biostar/data/giardine/ATACseq/MEP/mm10/852/results3.cov.bw
MEP	CTCF	r1	/gpfs/group/rch8/legacy/biostar/data/giardine/tfchip/CTCF/MEP/mm10/1978/results.cov.bw	/gpfs/group/rch8/legacy/biostar/data/giardine/input/MEP/mm10/1984/control.cov.bw
MEP	H3K27ac	r1	/gpfs/group/rch8/legacy/biostar/data/giardine/histone/k27ac/MEP/mm10/100029/results.cov.bw	/gpfs/group/rch8/legacy/biostar/data/giardine/input/MEP/mm10/183/mappedCntrl.cov.bw
MEP	H3K4me1	r1	/gpfs/group/rch8/legacy/biostar/data/giardine/histone/k4me1/MEP/mm10/100045/results.cov.bw	/gpfs/group/rch8/legacy/biostar/data/giardine/input/MEP/mm10/183/mappedCntrl.cov.bw
MEP	H3K4me3	r1	/gpfs/group/rch8/legacy/biostar/data/giardine/histone/k4me3/MEP/mm10/100061/results.cov.bw	/gpfs/group/rch8/legacy/biostar/data/giardine/input/MEP/mm10/183/mappedCntrl.cov.bw
MK_fl	H3K27me3	r1	/gpfs/group/rch8/legacy/biostar/data/giardine/histone/k27me3/megs/mm10/130/results.cov.bw	/gpfs/group/rch8/legacy/biostar/data/giardine/input/MK/mm10/140/mappedCntrl.cov.bw
MK_fl	H3K27me3	r2	/gpfs/group/rch8/legacy/biostar/data/giardine/histone/k27me3/megs/mm10/111/results.cov.bw	/gpfs/group/rch8/legacy/biostar/data/giardine/input/MK/mm10/140/mappedCntrl.cov.bw
MK_fl	H3K36me3	r1	/gpfs/group/rch8/legacy/biostar/data/giardine/histone/k36me3/megs/mm10/145/results.cov.bw	/gpfs/group/rch8/legacy/biostar/data/giardine/input/MK/mm10/140/mappedCntrl.cov.bw
MK_fl	H3K36me3	r2	/gpfs/group/rch8/legacy/biostar/data/giardine/histone/k36me3/megs/mm10/123/results.cov.bw	/gpfs/group/rch8/legacy/biostar/data/giardine/input/MK/mm10/140/mappedCntrl.cov.bw
MK_fl	H3K4me1	r1	/gpfs/group/rch8/legacy/biostar/data/giardine/histone/k4me1/megs/mm10/115/results.cov.bw	/gpfs/group/rch8/legacy/biostar/data/giardine/input/MK/mm10/140/mappedCntrl.cov.bw
MK_fl	H3K4me1	r2	/gpfs/group/rch8/legacy/biostar/data/giardine/histone/k4me1/megs/mm10/96/results.cov.bw	/gpfs/group/rch8/legacy/biostar/data/giardine/input/MK/mm10/140/mappedCntrl.cov.bw
MK_fl	H3K4me3	r1	/gpfs/group/rch8/legacy/biostar/data/giardine/histone/k4me3/megs/mm10/119/results.cov.bw	/gpfs/group/rch8/legacy/biostar/data/giardine/input/MK/mm10/140/mappedCntrl.cov.bw
MK_fl	H3K4me3	r2	/gpfs/group/rch8/legacy/biostar/data/giardine/histone/k4me3/megs/mm10/118/results.cov.bw	/gpfs/group/rch8/legacy/biostar/data/giardine/input/MK/mm10/140/mappedCntrl.cov.bw
MK_fl	H3K9me3	r1	/gpfs/group/rch8/legacy/biostar/data/giardine/histone/k9me3/megs/mm10/129/results.cov.bw	/gpfs/group/rch8/legacy/biostar/data/giardine/input/MK/mm10/140/mappedCntrl.cov.bw
MK_fl	H3K9me3	r2	/gpfs/group/rch8/legacy/biostar/data/giardine/histone/k9me3/megs/mm10/125/results.cov.bw	/gpfs/group/rch8/legacy/biostar/data/giardine/input/MK/mm10/140/mappedCntrl.cov.bw
MON	ATAC	r1	/gpfs/group/rch8/legacy/biostar/data/giardine/ATACseq/Mono/mm10/1197/results3.cov.bw
MON	CTCF	r1	/gpfs/group/rch8/legacy/biostar/data/giardine/tfchip/CTCF/mono/mm10/100166/results.cov.bw	/gpfs/group/rch8/legacy/biostar/data/giardine/input/mono/mm10/100165/control.cov.bw
MON	H3K27ac	r1	/gpfs/group/rch8/legacy/biostar/data/giardine/histone/k27ac/Mono/mm10/100033/results.cov.bw	/gpfs/group/rch8/legacy/biostar/data/giardine/input/mono/mm10/100165/control.cov.bw
MON	H3K4me1	r1	/gpfs/group/rch8/legacy/biostar/data/giardine/histone/k4me1/Mono/mm10/100049/results.cov.bw	/gpfs/group/rch8/legacy/biostar/data/giardine/input/mono/mm10/100165/control.cov.bw
MON	H3K4me3	r1	/gpfs/group/rch8/legacy/biostar/data/giardine/histone/k4me3/Mono/mm10/100065/results.cov.bw	/gpfs/group/rch8/legacy/biostar/data/giardine/input/mono/mm10/100165/control.cov.bw
NEU	ATAC	r1	/gpfs/group/rch8/legacy/biostar/data/giardine/ATACseq/neutrophil/mm10/1200/results3.cov.bw
NEU	CTCF	r1	/gpfs/group/rch8/legacy/biostar/data/giardine/tfchip/CTCF/NEU/mm10/100151/results.cov.bw	/gpfs/group/rch8/legacy/biostar/data/giardine/input/NEU/mm10/100148/control.cov.bw
NEU	H3K27ac	r1	/gpfs/group/rch8/legacy/biostar/data/giardine/histone/k27ac/GN/mm10/100032/results.cov.bw	/gpfs/group/rch8/legacy/biostar/data/giardine/input/NEU/mm10/100148/control.cov.bw
NEU	H3K27me3	r1	/gpfs/group/rch8/legacy/biostar/data/giardine/histone/k27me3/NEU/mm10/100149/results.cov.bw	/gpfs/group/rch8/legacy/biostar/data/giardine/input/NEU/mm10/100148/control.cov.bw
NEU	H3K36me3	r1	/gpfs/group/rch8/legacy/biostar/data/giardine/histone/k36me3/NEU/mm10/100147/results.cov.bw	/gpfs/group/rch8/legacy/biostar/data/giardine/input/NEU/mm10/100148/control.cov.bw
NEU	H3K4me1	r1	/gpfs/group/rch8/legacy/biostar/data/giardine/histone/k4me1/GN/mm10/100048/results.cov.bw	/gpfs/group/rch8/legacy/biostar/data/giardine/input/NEU/mm10/100148/control.cov.bw
NEU	H3K4me3	r1	/gpfs/group/rch8/legacy/biostar/data/giardine/histone/k4me3/GN/mm10/100064/results.cov.bw	/gpfs/group/rch8/legacy/biostar/data/giardine/input/NEU/mm10/100148/control.cov.bw
NEU	H3K9me3	r1	/gpfs/group/rch8/legacy/biostar/data/giardine/histone/k9me3/NEU/mm10/100150/results.cov.bw	/gpfs/group/rch8/legacy/biostar/data/giardine/input/NEU/mm10/100148/control.cov.bw
NK	ATAC	r1	/gpfs/group/rch8/legacy/biostar/data/giardine/ATACseq/NK/mm10/100077/results3.cov.bw
NK	H3K27ac	r1	/gpfs/group/rch8/legacy/biostar/data/giardine/histone/k27ac/NK/mm10/100038/results.cov.bw	/gpfs/group/rch8/legacy/biostar/data/giardine/input/MEP/mm10/183/mappedCntrl.cov.bw
NK	H3K4me1	r1	/gpfs/group/rch8/legacy/biostar/data/giardine/histone/k4me1/NK/mm10/100054/results.cov.bw	/gpfs/group/rch8/legacy/biostar/data/giardine/input/MEP/mm10/183/mappedCntrl.cov.bw
NK	H3K4me3	r1	/gpfs/group/rch8/legacy/biostar/data/giardine/histone/k4me3/NK/mm10/100070/results.cov.bw	/gpfs/group/rch8/legacy/biostar/data/giardine/input/MEP/mm10/183/mappedCntrl.cov.bw
T_CD4	ATAC	r1	/gpfs/group/rch8/legacy/biostar/data/giardine/ATACseq/T_CD4/mm10/100075/results3.cov.bw
T_CD4	CTCF	r1	/gpfs/group/rch8/legacy/biostar/data/giardine/tfchip/CTCF/T_CD4/mm10/100157/results.cov.bw	/gpfs/group/rch8/legacy/biostar/data/giardine/input/T_CD4/mm10/100153/control.cov.bw
T_CD4	H3K27ac	r1	/gpfs/group/rch8/legacy/biostar/data/giardine/histone/k27ac/T_CD4/mm10/100036/results.cov.bw	/gpfs/group/rch8/legacy/biostar/data/giardine/input/T_CD4/mm10/100153/control.cov.bw
T_CD4	H3K27me3	r1	/gpfs/group/rch8/legacy/biostar/data/giardine/histone/k27me3/T_CD4/mm10/100152/results.cov.bw	/gpfs/group/rch8/legacy/biostar/data/giardine/input/T_CD4/mm10/100153/control.cov.bw
T_CD4	H3K4me1	r1	/gpfs/group/rch8/legacy/biostar/data/giardine/histone/k4me1/T_CD4/mm10/100052/results.cov.bw	/gpfs/group/rch8/legacy/biostar/data/giardine/input/T_CD4/mm10/100153/control.cov.bw
T_CD4	H3K4me3	r1	/gpfs/group/rch8/legacy/biostar/data/giardine/histone/k4me3/T_CD4/mm10/100068/results.cov.bw	/gpfs/group/rch8/legacy/biostar/data/giardine/input/T_CD4/mm10/100153/control.cov.bw
T_CD8	ATAC	r1	/gpfs/group/rch8/legacy/biostar/data/giardine/ATACseq/T_CD8/mm10/100078/results3.cov.bw
T_CD8	CTCF	r1	/gpfs/group/rch8/legacy/biostar/data/giardine/tfchip/CTCF/T_CD8/mm10/100158/results.cov.bw	/gpfs/group/rch8/legacy/biostar/data/giardine/input/T_CD8/mm10/100159/control.cov.bw
T_CD8	H3K27ac	r1	/gpfs/group/rch8/legacy/biostar/data/giardine/histone/k27ac/T_CD8/mm10/100037/results.cov.bw	/gpfs/group/rch8/legacy/biostar/data/giardine/input/T_CD8/mm10/100155/control.cov.bw
T_CD8	H3K27me3	r1	/gpfs/group/rch8/legacy/biostar/data/giardine/histone/k27me3/T_CD8/mm10/100156/results.cov.bw	/gpfs/group/rch8/legacy/biostar/data/giardine/input/T_CD8/mm10/100155/control.cov.bw
T_CD8	H3K4me1	r1	/gpfs/group/rch8/legacy/biostar/data/giardine/histone/k4me1/T_CD8/mm10/100053/results.cov.bw	/gpfs/group/rch8/legacy/biostar/data/giardine/input/T_CD8/mm10/100155/control.cov.bw
T_CD8	H3K4me3	r1	/gpfs/group/rch8/legacy/biostar/data/giardine/histone/k4me3/T_CD8/mm10/100069/results.cov.bw	/gpfs/group/rch8/legacy/biostar/data/giardine/input/T_CD8/mm10/100155/control.cov.bw
