## Supplementary material for "Interspecies regulatory landscapes and elements revealed by novel joint systematic integration of human and mouse blood cell epigenomes": Scripts for IDEAS modeling of epigenetic states jointly in human and mouse: cd_tree.txt

HSC_100258	HSC_100259
LMPP_100268	LMPP_100269
MPP_100272	MPP_100273
HSC_100258	CMP_100246
CMP_100246	CMP_100247
CMP_100246	MEP_Donor2596
MEP_Donor2596	MEP_Donor7256
MEP_Donor2596	ERY_S002R5
ERY_S002R5	ERY_S002S3
ERY_S002R5	CD34_E_rep1
CD34_E_rep1	CD34_E_rep2
HUDEP1_rep1	HUDEP1_rep2
HUDEP2_rep1	HUDEP2_rep2
K562_rep1	K562_rep2
MEP_Donor2596	MK_S004BTH2
MK_S004BTH2	MK_S00VHKH1
CMP_100246	GMP_100256
GMP_100256	GMP_100257
GMP_100256	MONc_C0011IH1
MONc_C0011IH1	MONc_C001UYH2
GMP_100256	MONp_Prim_mon_C
MONp_Prim_mon_C	MONp_Prim_mon_F
GMP_100256	NEU_C0011IH2
NEU_C0011IH2	NEU_C001UYH1
GMP_100256	EOS_S006XEH2
EOS_S006XEH2	EOS_S00BKK
HSC_100258	CLP_100266
CLP_100266	CLP_100267
CLP_100266	NK_S005YG
CLP_100266	B_B15_50
CLP_100266	T_CD4_S008H1
CLP_100266	T_CD8_C0066PH1
NK_S005YG	NK_S01E4WH0
B_B15_50	B_NC14_42
T_CD4_S008H1	T_CD4_S009W4
T_CD8_C0066PH1	T_CD8_S00C2FH1
