## Supplementary material for "Interspecies regulatory landscapes and elements revealed by novel joint systematic integration of human and mouse blood cell epigenomes": Scripts for IDEAS modeling of epigenetic states jointly in human and mouse: function_list.txt

function_label/AVE.sig.bed	AVE
function_label/B_B15_50.sig.bed	B_B15_50
function_label/B_NC14_42.sig.bed	B_NC14_42
function_label/CD34_E_rep1.sig.bed	CD34_E_rep1
function_label/CD34_E_rep2.sig.bed	CD34_E_rep2
function_label/CLP_100266.sig.bed	CLP_100266
function_label/CLP_100267.sig.bed	CLP_100267
function_label/CMP_100246.sig.bed	CMP_100246
function_label/CMP_100247.sig.bed	CMP_100247
function_label/EOS_S006XEH2.sig.bed	EOS_S006XEH2
function_label/EOS_S00BKK.sig.bed	EOS_S00BKK
function_label/ERY_S002R5.sig.bed	ERY_S002R5
function_label/ERY_S002S3.sig.bed	ERY_S002S3
function_label/GMP_100256.sig.bed	GMP_100256
function_label/GMP_100257.sig.bed	GMP_100257
function_label/HSC_100258.sig.bed	HSC_100258
function_label/HSC_100259.sig.bed	HSC_100259
function_label/HUDEP1_rep1.sig.bed	HUDEP1_rep1
function_label/HUDEP1_rep2.sig.bed	HUDEP1_rep2
function_label/HUDEP2_rep1.sig.bed	HUDEP2_rep1
function_label/HUDEP2_rep2.sig.bed	HUDEP2_rep2
function_label/K562_rep1.sig.bed	K562_rep1
function_label/K562_rep2.sig.bed	K562_rep2
function_label/LMPP_100268.sig.bed	LMPP_100268
function_label/LMPP_100269.sig.bed	LMPP_100269
function_label/MEP_Donor2596.sig.bed	MEP_Donor2596
function_label/MEP_Donor7256.sig.bed	MEP_Donor7256
function_label/MK_S004BTH2.sig.bed	MK_S004BTH2
function_label/MK_S00VHKH1.sig.bed	MK_S00VHKH1
function_label/MONc_C0011IH1.sig.bed	MONc_C0011IH1
function_label/MONc_C001UYH2.sig.bed	MONc_C001UYH2
function_label/MONp_Prim_mon_C.sig.bed	MONp_Prim_mon_C
function_label/MONp_Prim_mon_F.sig.bed	MONp_Prim_mon_F
function_label/MPP_100272.sig.bed	MPP_100272
function_label/MPP_100273.sig.bed	MPP_100273
function_label/NEU_C0011IH2.sig.bed	NEU_C0011IH2
function_label/NEU_C001UYH1.sig.bed	NEU_C001UYH1
function_label/NK_S005YG.sig.bed	NK_S005YG
function_label/NK_S01E4WH0.sig.bed	NK_S01E4WH0
function_label/T_CD4_S008H1.sig.bed	T_CD4_S008H1
function_label/T_CD4_S009W4.sig.bed	T_CD4_S009W4
function_label/T_CD8_C0066PH1.sig.bed	T_CD8_C0066PH1
function_label/T_CD8_S00C2FH1.sig.bed	T_CD8_S00C2FH1
