## Supplementary material for "Interspecies regulatory landscapes and elements revealed by novel joint systematic integration of human and mouse blood cell epigenomes": Scripts for IDEAS modeling of epigenetic states jointly in human and mouse: peak_list.txt

atac_pk/S3V2_IDEAS_hg38_ccre2.B_B15_50.cCRE.bed	B_B15_50
atac_pk/S3V2_IDEAS_hg38_ccre2.B_NC14_42.cCRE.bed	B_NC14_42
atac_pk/S3V2_IDEAS_hg38_ccre2.CD34_E_rep1.cCRE.bed	CD34_E_rep1
atac_pk/S3V2_IDEAS_hg38_ccre2.CD34_E_rep2.cCRE.bed	CD34_E_rep2
atac_pk/S3V2_IDEAS_hg38_ccre2.CLP_100266.cCRE.bed	CLP_100266
atac_pk/S3V2_IDEAS_hg38_ccre2.CLP_100267.cCRE.bed	CLP_100267
atac_pk/S3V2_IDEAS_hg38_ccre2.CMP_100246.cCRE.bed	CMP_100246
atac_pk/S3V2_IDEAS_hg38_ccre2.CMP_100247.cCRE.bed	CMP_100247
atac_pk/S3V2_IDEAS_hg38_ccre2.ERY_S002R5.cCRE.bed	ERY_S002R5
atac_pk/S3V2_IDEAS_hg38_ccre2.ERY_S002S3.cCRE.bed	ERY_S002S3
atac_pk/S3V2_IDEAS_hg38_ccre2.GMP_100256.cCRE.bed	GMP_100256
atac_pk/S3V2_IDEAS_hg38_ccre2.GMP_100257.cCRE.bed	GMP_100257
atac_pk/S3V2_IDEAS_hg38_ccre2.HSC_100258.cCRE.bed	HSC_100258
atac_pk/S3V2_IDEAS_hg38_ccre2.HSC_100259.cCRE.bed	HSC_100259
atac_pk/S3V2_IDEAS_hg38_ccre2.HUDEP1_rep1.cCRE.bed	HUDEP1_rep1
atac_pk/S3V2_IDEAS_hg38_ccre2.HUDEP1_rep2.cCRE.bed	HUDEP1_rep2
atac_pk/S3V2_IDEAS_hg38_ccre2.HUDEP2_rep1.cCRE.bed	HUDEP2_rep1
atac_pk/S3V2_IDEAS_hg38_ccre2.HUDEP2_rep2.cCRE.bed	HUDEP2_rep2
atac_pk/S3V2_IDEAS_hg38_ccre2.K562_rep1.cCRE.bed	K562_rep1
atac_pk/S3V2_IDEAS_hg38_ccre2.K562_rep2.cCRE.bed	K562_rep2
atac_pk/S3V2_IDEAS_hg38_ccre2.LMPP_100268.cCRE.bed	LMPP_100268
atac_pk/S3V2_IDEAS_hg38_ccre2.LMPP_100269.cCRE.bed	LMPP_100269
atac_pk/S3V2_IDEAS_hg38_ccre2.MEP_Donor2596.cCRE.bed	MEP_Donor2596
atac_pk/S3V2_IDEAS_hg38_ccre2.MEP_Donor7256.cCRE.bed	MEP_Donor7256
atac_pk/S3V2_IDEAS_hg38_ccre2.MK_S004BTH2.cCRE.bed	MK_S004BTH2
atac_pk/S3V2_IDEAS_hg38_ccre2.MONc_C0011IH1.cCRE.bed	MONc_C0011IH1
atac_pk/S3V2_IDEAS_hg38_ccre2.MONc_C001UYH2.cCRE.bed	MONc_C001UYH2
atac_pk/S3V2_IDEAS_hg38_ccre2.MONp_Prim_mon_C.cCRE.bed	MONp_Prim_mon_C
atac_pk/S3V2_IDEAS_hg38_ccre2.MONp_Prim_mon_F.cCRE.bed	MONp_Prim_mon_F
atac_pk/S3V2_IDEAS_hg38_ccre2.MPP_100272.cCRE.bed	MPP_100272
atac_pk/S3V2_IDEAS_hg38_ccre2.MPP_100273.cCRE.bed	MPP_100273
atac_pk/S3V2_IDEAS_hg38_ccre2.NEU_C0011IH2.cCRE.bed	NEU_C0011IH2
atac_pk/S3V2_IDEAS_hg38_ccre2.NEU_C001UYH1.cCRE.bed	NEU_C001UYH1
atac_pk/S3V2_IDEAS_hg38_ccre2.NK_S005YG.cCRE.bed	NK_S005YG
atac_pk/S3V2_IDEAS_hg38_ccre2.NK_S01E4WH0.cCRE.bed	NK_S01E4WH0
atac_pk/S3V2_IDEAS_hg38_ccre2.T_CD4_S008H1.cCRE.bed	T_CD4_S008H1
atac_pk/S3V2_IDEAS_hg38_ccre2.T_CD4_S009W4.cCRE.bed	T_CD4_S009W4
atac_pk/S3V2_IDEAS_hg38_ccre2.T_CD8_C0066PH1.cCRE.bed	T_CD8_C0066PH1
atac_pk/S3V2_IDEAS_hg38_ccre2.T_CD8_S00C2FH1.cCRE.bed	T_CD8_S00C2FH1
