## Supplementary material for "Interspecies regulatory landscapes and elements revealed by novel joint systematic integration of human and mouse blood cell epigenomes": Scripts for IDEAS modeling of epigenetic states jointly in human and mouse: signal_list.txt

atac_sig/AVE.ATAC.S3V2.bedgraph.NBP.bed	AVE
atac_sig/B_B15_50.ATAC.S3V2.bedgraph.NBP.bed	B_B15_50
atac_sig/B_NC14_42.ATAC.S3V2.bedgraph.NBP.bed	B_NC14_42
atac_sig/CD34_E_rep1.ATAC.S3V2.bedgraph.NBP.bed	CD34_E_rep1
atac_sig/CD34_E_rep2.ATAC.S3V2.bedgraph.NBP.bed	CD34_E_rep2
atac_sig/CLP_100266.ATAC.S3V2.bedgraph.NBP.bed	CLP_100266
atac_sig/CLP_100267.ATAC.S3V2.bedgraph.NBP.bed	CLP_100267
atac_sig/CMP_100246.ATAC.S3V2.bedgraph.NBP.bed	CMP_100246
atac_sig/CMP_100247.ATAC.S3V2.bedgraph.NBP.bed	CMP_100247
atac_sig/ERY_S002R5.ATAC.S3V2.bedgraph.NBP.bed	ERY_S002R5
atac_sig/ERY_S002S3.ATAC.S3V2.bedgraph.NBP.bed	ERY_S002S3
atac_sig/GMP_100256.ATAC.S3V2.bedgraph.NBP.bed	GMP_100256
atac_sig/GMP_100257.ATAC.S3V2.bedgraph.NBP.bed	GMP_100257
atac_sig/HSC_100258.ATAC.S3V2.bedgraph.NBP.bed	HSC_100258
atac_sig/HSC_100259.ATAC.S3V2.bedgraph.NBP.bed	HSC_100259
atac_sig/HUDEP1_rep1.ATAC.S3V2.bedgraph.NBP.bed	HUDEP1_rep1
atac_sig/HUDEP1_rep2.ATAC.S3V2.bedgraph.NBP.bed	HUDEP1_rep2
atac_sig/HUDEP2_rep1.ATAC.S3V2.bedgraph.NBP.bed	HUDEP2_rep1
atac_sig/HUDEP2_rep2.ATAC.S3V2.bedgraph.NBP.bed	HUDEP2_rep2
atac_sig/K562_rep1.ATAC.S3V2.bedgraph.NBP.bed	K562_rep1
atac_sig/K562_rep2.ATAC.S3V2.bedgraph.NBP.bed	K562_rep2
atac_sig/LMPP_100268.ATAC.S3V2.bedgraph.NBP.bed	LMPP_100268
atac_sig/LMPP_100269.ATAC.S3V2.bedgraph.NBP.bed	LMPP_100269
atac_sig/MEP_Donor2596.ATAC.S3V2.bedgraph.NBP.bed	MEP_Donor2596
atac_sig/MEP_Donor7256.ATAC.S3V2.bedgraph.NBP.bed	MEP_Donor7256
atac_sig/MK_S004BTH2.ATAC.S3V2.bedgraph.NBP.bed	MK_S004BTH2
atac_sig/MONc_C0011IH1.ATAC.S3V2.bedgraph.NBP.bed	MONc_C0011IH1
atac_sig/MONc_C001UYH2.ATAC.S3V2.bedgraph.NBP.bed	MONc_C001UYH2
atac_sig/MONp_Prim_mon_C.ATAC.S3V2.bedgraph.NBP.bed	MONp_Prim_mon_C
atac_sig/MONp_Prim_mon_F.ATAC.S3V2.bedgraph.NBP.bed	MONp_Prim_mon_F
atac_sig/MPP_100272.ATAC.S3V2.bedgraph.NBP.bed	MPP_100272
atac_sig/MPP_100273.ATAC.S3V2.bedgraph.NBP.bed	MPP_100273
atac_sig/NEU_C0011IH2.ATAC.S3V2.bedgraph.NBP.bed	NEU_C0011IH2
atac_sig/NEU_C001UYH1.ATAC.S3V2.bedgraph.NBP.bed	NEU_C001UYH1
atac_sig/NK_S005YG.ATAC.S3V2.bedgraph.NBP.bed	NK_S005YG
atac_sig/NK_S01E4WH0.ATAC.S3V2.bedgraph.NBP.bed	NK_S01E4WH0
atac_sig/T_CD4_S008H1.ATAC.S3V2.bedgraph.NBP.bed	T_CD4_S008H1
atac_sig/T_CD4_S009W4.ATAC.S3V2.bedgraph.NBP.bed	T_CD4_S009W4
atac_sig/T_CD8_C0066PH1.ATAC.S3V2.bedgraph.NBP.bed	T_CD8_C0066PH1
atac_sig/T_CD8_S00C2FH1.ATAC.S3V2.bedgraph.NBP.bed	T_CD8_S00C2FH1
