## Supplementary material for "Interspecies regulatory landscapes and elements revealed by novel joint systematic integration of human and mouse blood cell epigenomes": Scripts for IDEAS modeling of epigenetic states jointly in human and mouse: function_color_list.txt

24	23	168,0,235	228,0,0
23	22	228,0,0	216,76,211
22	21	216,76,211	211,68,106
21	20	211,68,106	249,154,0
20	19	249,154,0	190,0,91
19	18	190,0,91	0,0,202
18	17	0,0,202	245,243,0
17	16	245,243,0	248,211,0
16	15	248,211,0	246,0,0
15	14	246,0,0	253,0,0
14	13	253,0,0	188,0,248
13	12	188,0,248	255,44,43
12	11	255,44,43	0,0,211
11	10	0,0,211	253,222,174
10	9	253,222,174	231,142,253
9	8	231,142,253	91,187,90
8	7	91,187,90	95,95,95
7	6	95,95,95	250,250,0
6	5	250,250,0	240,199,226
5	4	240,199,226	253,253,161
4	3	253,253,161	174,174,245
3	2	174,174,245	195,230,195
2	1	195,230,195	232,232,232
1	0	232,232,232	255,255,255
0	-1	255,255,255	255,255,255
-1	-2	255,255,255	255,255,255
