## Supplementary material for "Interspecies regulatory landscapes and elements revealed by novel joint systematic integration of human and mouse blood cell epigenomes": Scripts for IDEAS modeling of epigenetic states jointly in human and mouse: function_list.txt

function_label/AVE.sig.bed	AVE
function_label/B_r1.sig.bed	B_r1
function_label/B_r2.sig.bed	B_r2
function_label/CFUE_r1.sig.bed	CFUE_r1
function_label/CFUMK_r1.sig.bed	CFUMK_r1
function_label/CLP_r1.sig.bed	CLP_r1
function_label/CMP_r1.sig.bed	CMP_r1
function_label/ER4_r1.sig.bed	ER4_r1
function_label/ER4_r2.sig.bed	ER4_r2
function_label/ERY_ad_r1.sig.bed	ERY_ad_r1
function_label/ERY_ad_r2.sig.bed	ERY_ad_r2
function_label/ERY_fl_r1.sig.bed	ERY_fl_r1
function_label/ERY_fl_r2.sig.bed	ERY_fl_r2
function_label/G1E_r1.sig.bed	G1E_r1
function_label/G1E_r2.sig.bed	G1E_r2
function_label/GMP_r1.sig.bed	GMP_r1
function_label/HPC7_r1.sig.bed	HPC7_r1
function_label/LSK_r1.sig.bed	LSK_r1
function_label/MEL_r1.sig.bed	MEL_r1
function_label/MEL_r2.sig.bed	MEL_r2
function_label/MEP_r1.sig.bed	MEP_r1
function_label/MK_fl_r1.sig.bed	MK_fl_r1
function_label/MK_fl_r2.sig.bed	MK_fl_r2
function_label/MON_r1.sig.bed	MON_r1
function_label/NEU_r1.sig.bed	NEU_r1
function_label/NK_r1.sig.bed	NK_r1
function_label/T_CD4_r1.sig.bed	T_CD4_r1
function_label/T_CD8_r1.sig.bed	T_CD8_r1
function_label/iMEL_r1.sig.bed	iMEL_r1
function_label/iMEL_r2.sig.bed	iMEL_r2
function_label/iMK_r1.sig.bed	iMK_r1
function_label/iMK_r2.sig.bed	iMK_r2
