## Supplementary material for "Interspecies regulatory landscapes and elements revealed by novel joint systematic integration of human and mouse blood cell epigenomes": Scripts for IDEAS modeling of epigenetic states jointly in human and mouse: peak_list.txt

atac_pk/S3V2_IDEAS_mm10_ccre2.B_r1.cCRE.bed	B_r1
atac_pk/S3V2_IDEAS_mm10_ccre2.CFUE_r1.cCRE.bed	CFUE_r1
atac_pk/S3V2_IDEAS_mm10_ccre2.CFUMK_r1.cCRE.bed	CFUMK_r1
atac_pk/S3V2_IDEAS_mm10_ccre2.CMP_r1.cCRE.bed	CMP_r1
atac_pk/S3V2_IDEAS_mm10_ccre2.ER4_r1.cCRE.bed	ER4_r1
atac_pk/S3V2_IDEAS_mm10_ccre2.ER4_r2.cCRE.bed	ER4_r2
atac_pk/S3V2_IDEAS_mm10_ccre2.ERY_ad_r1.cCRE.bed	ERY_ad_r1
atac_pk/S3V2_IDEAS_mm10_ccre2.ERY_ad_r2.cCRE.bed	ERY_ad_r2
atac_pk/S3V2_IDEAS_mm10_ccre2.ERY_fl_r1.cCRE.bed	ERY_fl_r1
atac_pk/S3V2_IDEAS_mm10_ccre2.G1E_r1.cCRE.bed	G1E_r1
atac_pk/S3V2_IDEAS_mm10_ccre2.G1E_r2.cCRE.bed	G1E_r2
atac_pk/S3V2_IDEAS_mm10_ccre2.GMP_r1.cCRE.bed	GMP_r1
atac_pk/S3V2_IDEAS_mm10_ccre2.HPC7_r1.cCRE.bed	HPC7_r1
atac_pk/S3V2_IDEAS_mm10_ccre2.LSK_r1.cCRE.bed	LSK_r1
atac_pk/S3V2_IDEAS_mm10_ccre2.MEL_r1.cCRE.bed	MEL_r1
atac_pk/S3V2_IDEAS_mm10_ccre2.MEL_r2.cCRE.bed	MEL_r2
atac_pk/S3V2_IDEAS_mm10_ccre2.MEP_r1.cCRE.bed	MEP_r1
atac_pk/S3V2_IDEAS_mm10_ccre2.MON_r1.cCRE.bed	MON_r1
atac_pk/S3V2_IDEAS_mm10_ccre2.NEU_r1.cCRE.bed	NEU_r1
atac_pk/S3V2_IDEAS_mm10_ccre2.NK_r1.cCRE.bed	NK_r1
atac_pk/S3V2_IDEAS_mm10_ccre2.T_CD4_r1.cCRE.bed	T_CD4_r1
atac_pk/S3V2_IDEAS_mm10_ccre2.T_CD8_r1.cCRE.bed	T_CD8_r1
atac_pk/S3V2_IDEAS_mm10_ccre2.iMK_r1.cCRE.bed	iMK_r1
atac_pk/S3V2_IDEAS_mm10_ccre2.iMK_r2.cCRE.bed	iMK_r2
