## Supplementary material for "Interspecies regulatory landscapes and elements revealed by novel joint systematic integration of human and mouse blood cell epigenomes": Scripts for IDEAS modeling of epigenetic states jointly in human and mouse: signal_list.txt

atac_sig/AVE.ATAC.S3V2.bedgraph.NBP.bed	AVE
atac_sig/B_r1.ATAC.S3V2.bedgraph.NBP.bed	B_r1
atac_sig/CFUE_r1.ATAC.S3V2.bedgraph.NBP.bed	CFUE_r1
atac_sig/CFUMK_r1.ATAC.S3V2.bedgraph.NBP.bed	CFUMK_r1
atac_sig/CMP_r1.ATAC.S3V2.bedgraph.NBP.bed	CMP_r1
atac_sig/ER4_r1.ATAC.S3V2.bedgraph.NBP.bed	ER4_r1
atac_sig/ER4_r2.ATAC.S3V2.bedgraph.NBP.bed	ER4_r2
atac_sig/ERY_ad_r1.ATAC.S3V2.bedgraph.NBP.bed	ERY_ad_r1
atac_sig/ERY_ad_r2.ATAC.S3V2.bedgraph.NBP.bed	ERY_ad_r2
atac_sig/ERY_fl_r1.ATAC.S3V2.bedgraph.NBP.bed	ERY_fl_r1
atac_sig/G1E_r1.ATAC.S3V2.bedgraph.NBP.bed	G1E_r1
atac_sig/G1E_r2.ATAC.S3V2.bedgraph.NBP.bed	G1E_r2
atac_sig/GMP_r1.ATAC.S3V2.bedgraph.NBP.bed	GMP_r1
atac_sig/HPC7_r1.ATAC.S3V2.bedgraph.NBP.bed	HPC7_r1
atac_sig/LSK_r1.ATAC.S3V2.bedgraph.NBP.bed	LSK_r1
atac_sig/MEL_r1.ATAC.S3V2.bedgraph.NBP.bed	MEL_r1
atac_sig/MEL_r2.ATAC.S3V2.bedgraph.NBP.bed	MEL_r2
atac_sig/MEP_r1.ATAC.S3V2.bedgraph.NBP.bed	MEP_r1
atac_sig/MON_r1.ATAC.S3V2.bedgraph.NBP.bed	MON_r1
atac_sig/NEU_r1.ATAC.S3V2.bedgraph.NBP.bed	NEU_r1
atac_sig/NK_r1.ATAC.S3V2.bedgraph.NBP.bed	NK_r1
atac_sig/T_CD4_r1.ATAC.S3V2.bedgraph.NBP.bed	T_CD4_r1
atac_sig/T_CD8_r1.ATAC.S3V2.bedgraph.NBP.bed	T_CD8_r1
atac_sig/iMK_r1.ATAC.S3V2.bedgraph.NBP.bed	iMK_r1
atac_sig/iMK_r2.ATAC.S3V2.bedgraph.NBP.bed	iMK_r2
