## Supplementary material for "Interspecies regulatory landscapes and elements revealed by novel joint systematic integration of human and mouse blood cell epigenomes": Scripts for IDEAS modeling of epigenetic states jointly in human and mouse: state_color.txt

0	255,255,255
1	232,232,232
2	195,230,195
3	174,174,245
4	253,253,161
5	240,199,226
6	250,250,0
7	95,95,95
8	91,187,90
9	231,142,253
10	253,222,174
11	0,0,211
12	255,44,43
13	188,0,248
14	253,0,0
15	246,0,0
16	248,211,0
17	245,243,0
18	0,0,202
19	190,0,91
20	249,154,0
21	211,68,106
22	216,76,211
23	228,0,0
24	168,0,235
