## Supplementary material for "Interspecies regulatory landscapes and elements revealed by novel joint systematic integration of human and mouse blood cell epigenomes": Scripts for IDEAS modeling of epigenetic states jointly in human and mouse: state_color.txt

0	255,255,255	#FFFFFF
1	232,232,232	#E8E8E8
2	195,230,195	#C3E6C3
3	174,174,245	#AEAEF5
4	253,253,161	#FDFDA1
5	240,199,226	#F0C7E2
6	250,250,0	#FAFA00
7	95,95,95	#5F5F5F
8	91,187,90	#5BBB5A
9	231,142,253	#E78EFD
10	253,222,174	#FDDEAE
11	0,0,211	#0000D3
12	255,44,43	#FF2C2B
13	188,0,248	#BC00F8
14	253,0,0	#FD0000
15	246,0,0	#F60000
16	248,211,0	#F8D300
17	245,243,0	#F5F300
18	0,0,202	#0000CA
19	190,0,91	#BE005B
20	249,154,0	#F99A00
21	211,68,106	#D3446A
22	216,76,211	#D84CD3
23	228,0,0	#E40000
24	168,0,235	#A800EB
